# The Longitudinal Analysis of Convergent Antibody VDJ Regions in SARS-CoV-2 Positive Patients Using RNA-seq

**DOI:** 10.1101/2022.11.02.514944

**Authors:** Kate J. Liu, Monika A. Zelazowska, Kevin M. McBride

## Abstract

The severe acute respiratory syndrome-related coronavirus-2 (SARS-CoV-2) has infected over 600 million individuals and caused over 6.5 million deaths. To understand the immune response individuals have from the SARS-CoV-2 infection, we studied the immunoglobulins against the virus’s antigens. The diversified complementarity determining region 3 (CDR3) can be used to characterize an antibody. We downloaded four public RNA-seq data sets that were collected between March 2020 and March 2022 from the Gene Expression Omnibus (GEO) in our longitudinal analysis. In total, there were 269 SARS-CoV-2 positive patients and 26 negative patients who served as a control group. Samples were grouped based on their SARS-CoV-2 variant type and/or the time they were collected. Among 629,137 immunoglobulin V(D)J sequences identified by reconstructing the V(D)J sequences, we found 1011 common V(D)Js (same V gene, J gene and CDR3 sequences in each SARS-CoV-2 positive group) shared by more than one patient in each group and no common V(D)Js were from the negative control group. In our clustering analysis, we identified 129 convergent clusters from the SARS-CoV-2 positive groups. One of these convergent clusters matched the protein sequence of crystal 3D structures of the antibodies against SARS-CoV-2 in the Protein Data Bank (PDB). In our longitudinal analysis between the Alpha and Omicron variant, we found 2.7% of common CDR3s were shared although the longitudinal profiling of common V(D)Js was variant specific. Although diverse immunoglobulin profiles were observed, the convergence of common V(D)Js suggests that there exists antibodies with similar antigenic specificities across patients in different groups over various stages of the pandemic.
