## Supplementary Table S1 for "The Longitudinal Analysis of Convergent Antibody VDJ Regions in SARS-CoV-2 Positive Patients Using RNA-seq"

### Sheet: common_VDJs_Groups
Number of Patients	IGHV	CDR3	IGHJ	Group
2	IGHV3-23	CAKDSGSYLDYW	IGHJ4	Group1
2	IGHV3-23	CAKGGWLDDW	IGHJ4	Group1
3	IGHV3-21	CARDYYGDYYFDYW	IGHJ4	Group1
2	IGHV3-53	CARDLVYYGMDVW	IGHJ6	Group1
3	IGHV3-49	CTRYDFWSGYYFDYW	IGHJ4	Group1
2	IGHV3-15	CTTDLHDYGDGDYW	IGHJ4	Group1
2	IGHV3-15	CTTGGLDIW	IGHJ4	Group1
9	IGHV3-15	CDYYYYYGMDVW	IGHJ6	Group1
2	IGHV3-15	CDYYYYSGMDVW	IGHJ6	Group1
4	IGHV3-33	CAREGIVGATTGLDYW	IGHJ4	Group1
3	IGHV3-53	CARDYGDFYFDYW	IGHJ4	Group1
5	IGHV3-53	CARGYGDYYFDYW	IGHJ4	Group1
2	IGHV1-69	CARDRGYSYGYDYW	IGHJ4	Group1
2	IGHV3-66	CARDYGDFYFDYW	IGHJ4	Group1
22	IGHV4-59	CARGFDYW	IGHJ4	Group1
2	IGHV3-9	CAKDIGYSSGGLDYW	IGHJ4	Group1
2	IGHV3-21	CARDRDYYDSSGFDYW	IGHJ4	Group1
2	IGHV4-34	CARGAPDYW	IGHJ4	Group1
2	IGHV4-34	CARGGGYSYGALDYW	IGHJ4	Group1
4	IGHV3-15	CTTAGTYW	IGHJ4	Group1
7	IGHV4-34	CARGVPGYW	IGHJ4	Group1
4	IGHV4-34	CARGRTVTTFYYYYGMDVW	IGHJ6	Group1
2	IGHV4-59	CAREGYYDSSAYYHHDAFDIW	IGHJ3	Group1
2	IGHV3-9	CAKVDGMDVW	IGHJ6	Group1
5	IGHV3-15	CTSSGSYW	IGHJ4	Group1
2	IGHV3-15	CTTGWALW	IGHJ4	Group1
2	IGHV1-46	CARAPSDYYGMDVW	IGHJ6	Group1
2	IGHV1-24	CATGWYYFDYW	IGHJ4	Group1
2	IGHV3-9	CAKDMGDYW	IGHJ4	Group1
2	IGHV4-39	CARRGDYW	IGHJ4	Group1
2	IGHV3-30	CARAEGYYYGMDVW	IGHJ6	Group1
4	IGHV3-33	CARDGIVGATGLDYW	IGHJ4	Group1
2	IGHV3-33	CAREGLVGATTGLDYW	IGHJ4	Group1
2	IGHV3-23	CAKDPLKYDSTWYPNWFDPW	IGHJ5	Group1
2	IGHV3-9	CAKGDYYGSGSYYFDYW	IGHJ4	Group1
2	IGHV3-11	CARGDFWSGYYFDYW	IGHJ4	Group1
2	IGHV3-30	CARATGGGYYYGMDVW	IGHJ6	Group1
2	IGHV1-69-2	CATGNDGMDVW	IGHJ6	Group1
2	IGHV3-23	CAKLGSGWYFDYW	IGHJ4	Group1
2	IGHV2-70	CARISTYCSSTSCYFDYW	IGHJ4	Group1
2	IGHV3-66	CARDLVRNGMDVW	IGHJ6	Group1
2	IGHV3-15	CTTGGAGW	IGHJ4	Group1
5	IGHV4-59	CARGFDPW	IGHJ5	Group1
2	IGHV3-53	CARDWGELYFDYW	IGHJ4	Group1
2	IGHV3-23	CANRRESHYDSSGYIYW	IGHJ4	Group1
4	IGHV4-59	CARGFDYW	IGHJ5	Group1
2	IGHV3-30	CARDGSSSWYVYFDYW	IGHJ4	Group1
5	IGHV3-53	CARDLYYYGMDVW	IGHJ6	Group1
2	IGHV3-23	CVRDHPPRDLGGDDYGSFFDIW	IGHJ3	Group1
6	IGHV3-53	CARDYGDYYFDYW	IGHJ4	Group1
3	IGHV3-53	CARVLPYGDYLDYW	IGHJ4	Group1
4	IGHV3-23	CAKDPFYDFWSGYYFDYW	IGHJ4	Group1
2	IGHV3-53	CARDRWNSNDAFDIW	IGHJ3	Group1
2	IGHV3-33	CSRSREAADFW	IGHJ4	Group1
2	IGHV3-30	CARDYYDSSGYSSGMDVW	IGHJ6	Group1
2	IGHV3-74	CAKSDWFDPW	IGHJ5	Group1
3	IGHV3-49	CTRHDFWSGYYLDYW	IGHJ4	Group1
2	IGHV3-23	CAKDPDYW	IGHJ4	Group1
3	IGHV4-31	CARARITMIVVVDAFDIW	IGHJ3	Group1
3	IGHV3-15	CTTGGRLW	IGHJ4	Group1
3	IGHV4-59	CARGREYSSSSGFDYW	IGHJ4	Group1
2	IGHV4-59	CARDGYYDSSGYYRRDAFDIW	IGHJ3	Group1
4	IGHV3-23	CAKDQGSDYGDQLDYW	IGHJ4	Group1
2	IGHV3-30	CARDHSGWYLDYW	IGHJ4	Group1
4	IGHV3-23	CAKVDTAMDYFDYW	IGHJ4	Group1
3	IGHV3-49	CTRDDFWSGYYSDYW	IGHJ4	Group1
2	IGHV3-23	CAKAGDISWYDYW	IGHJ4	Group1
3	IGHV3-49	CTRNDFWSGYYFDYW	IGHJ4	Group1
2	IGHV3-72	CARDSSGDYW	IGHJ4	Group1
2	IGHV3-30	CARDYYDSSGYSSYGMDVW	IGHJ6	Group1
2	IGHV4-34	CARGKTVTTFYYYYGMDVW	IGHJ6	Group1
2	IGHV3-48	CARILPGSGSYGAFDIW	IGHJ3	Group1
2	IGHV1-24	CATEGGFDYW	IGHJ4	Group1
2	IGHV3-15	CTTDRYYDYVWGSYRYLDYW	IGHJ4	Group1
2	IGHV3-23	CAKRVFDYW	IGHJ4	Group1
2	IGHV3-74	CARSDWLDPW	IGHJ5	Group1
2	IGHV3-15	CCTGGLDVW	IGHJ6	Group1
2	IGHV3-33	CAREGMTTVTTGIDYW	IGHJ4	Group1
5	IGHV3-15	CDYYYYYAMDVW	IGHJ6	Group1
2	IGHV3-66	CARYYYMDVW	IGHJ6	Group1
2	IGHV3-9	CAKDSSSGWRPYWYFDLW	IGHJ2	Group1
2	IGHV3-9	CAKDSDGMDVW	IGHJ6	Group1
2	IGHV3-33	CARELSAYYGMDVW	IGHJ6	Group1
6	IGHV3-33	CAREGIVGATTGFDYW	IGHJ4	Group1
2	IGHV4-59	CARGGWSLDYW	IGHJ4	Group1
4	IGHV1-18	CARDSQWELLDYW	IGHJ4	Group1
2	IGHV4-34	CARGAPGFW	IGHJ4	Group1
2	IGHV3-49	CTRADFWSGYYSDYW	IGHJ4	Group1
2	IGHV3-73	CSRVNPTSGSYYDAFDIW	IGHJ3	Group1
2	IGHV3-21	CARDALDNYYYYYMDVW	IGHJ6	Group1
2	IGHV3-23	CAKVGDYGNAFDIW	IGHJ3	Group1
2	IGHV3-23	CAKDGGGWLQLGGYYFDSW	IGHJ4	Group1
6	IGHV3-30	CARDGGGWFDPW	IGHJ5	Group1
2	IGHV3-7	CAVDGYW	IGHJ4	Group1
2	IGHV4-4	CASRDYYYYYGMDVW	IGHJ6	Group1
2	IGHV3-66	CARGYGDYYFDYW	IGHJ4	Group1
2	IGHV4-34	CARGTTVTTFYYYYYGMDVW	IGHJ6	Group1
2	IGHV3-30	CAREGGNWFDPW	IGHJ5	Group1
2	IGHV5-10-1	CARQAVYCSGGSCYSWFDPW	IGHJ5	Group1
2	IGHV4-30-2	CARGFDYW	IGHJ4	Group1
2	IGHV3-49	CTRDYYDSSGYYYYYYYYGMDVW	IGHJ6	Group1
2	IGHV3-33	CARAVSYYYGMDVW	IGHJ6	Group1
4	IGHV3-15	CTTGGAAW	IGHJ4	Group1
6	IGHV3-15	CATGGLDYW	IGHJ4	Group1
4	IGHV3-23	CAKDPHYDFWSGYYFDYW	IGHJ4	Group1
2	IGHV3-49	CTRGDFWSGYYFDYW	IGHJ4	Group1
2	IGHV1-24	CATEGVW	IGHJ4	Group1
2	IGHV4-61	CARGFDYW	IGHJ4	Group1
2	IGHV1-24	CATVGLGYW	IGHJ4	Group1
2	IGHV3-33	CAREGRQYGDFDFDYW	IGHJ4	Group1
2	IGHV3-30	CARAKSGSYLSAFDIW	IGHJ3	Group1
2	IGHV3-15	CTTVVRW	IGHJ5	Group1
2	IGHV3-15	CTTDQGGYYYYGMDVW	IGHJ6	Group1
2	IGHV3-15	CTPWSGMDVW	IGHJ6	Group1
2	IGHV5-51	CARHVGSGWLNDAFDIW	IGHJ3	Group1
2	IGHV3-49	CTRHDFWSGYYIDYW	IGHJ4	Group1
2	IGHV3-53	CAREGYSAYDYGAFDIW	IGHJ3	Group1
2	IGHV5-51	CARHGLYYYGMDVW	IGHJ6	Group1
2	IGHV3-15	CDYYYYYDMDVW	IGHJ6	Group1
2	IGHV3-49	CTRDDFWSGYWGYW	IGHJ4	Group1
2	IGHV4-59	CARRALGYCSGGSCYSAFDIW	IGHJ3	Group1
2	IGHV3-9	CAKDKGPYYYYGMDVW	IGHJ6	Group1
2	IGHV1-2	CAREAAGTSGEGGFYFGMDVW	IGHJ6	Group1
2	IGHV3-15	CDYNYYYGMDVW	IGHJ6	Group1
2	IGHV2-5	CAHRRREGGWLQLSFDYW	IGHJ4	Group1
2	IGHV3-9	CAKVGDYVDYW	IGHJ4	Group1
2	IGHV3-21	CARDGYYDSSGYYYDDAFDIW	IGHJ3	Group1
2	IGHV3-33	CARSLVYYGMDVW	IGHJ6	Group1
2	IGHV4-30-4	CARAKITIFGVVISAFDIW	IGHJ3	Group1
2	IGHV3-30	CAKDQSFFMITLGGVVGPFDYW	IGHJ4	Group1
2	IGHV3-30	CARATKGGYYYGMDVW	IGHJ6	Group1
3	IGHV3-33	CARDGIVGATTGLDYW	IGHJ4	Group1
2	IGHV3-30	CARDYYDSSGYLFDYW	IGHJ4	Group1
2	IGHV3-23	CAKDLGGYLDYW	IGHJ4	Group1
6	IGHV3-23	CAKDRGSDYGDQLDYW	IGHJ4	Group1
2	IGHV3-33	CARDGLVGATTGFDYW	IGHJ4	Group1
5	IGHV4-59	CAREGYYDSSGYYHHDAFDIW	IGHJ3	Group1
2	IGHV3-23	CAKGMSSVTIFDYW	IGHJ4	Group1
2	IGHV4-4	CARGWAFDIW	IGHJ3	Group1
2	IGHV2-5	CAHRGNWNYGTFDYW	IGHJ4	Group1
2	IGHV3-30	CARAMGGNYYYGMDVW	IGHJ6	Group1
3	IGHV3-21	CAREGIVGATTGFDYW	IGHJ4	Group1
3	IGHV3-15	CDYYYYYGLDVW	IGHJ6	Group1
2	IGHV3-9	CAKGPYSSGWYYFDYW	IGHJ4	Group1
3	IGHV3-23	CAKDRGIDYGDQLDYW	IGHJ4	Group1
2	IGHV3-73	CTVRLVPVGTFDYW	IGHJ4	Group1
3	IGHV3-33	CARVVSYYYGMDVW	IGHJ6	Group1
2	IGHV3-33	CARDGDYGDYRDYYGMDVW	IGHJ6	Group1
2	IGHV3-7	CARDDDYGDYW	IGHJ4	Group1
2	IGHV3-33	CARDLSYYYGMDVW	IGHJ6	Group1
4	IGHV4-59	CARGQLWLDYW	IGHJ4	Group1
2	IGHV4-59	CARHGGSYSYDYW	IGHJ4	Group1
2	IGHV3-23	CAKDRGSDYGDQLEYW	IGHJ4	Group1
4	IGHV3-21	CASIAAAGTLYYYYGMDVW	IGHJ6	Group1
5	IGHV3-15	CTTSGTYW	IGHJ4	Group1
2	IGHV1-24	CATEGYW	IGHJ4	Group1
2	IGHV3-23	CAKDQGTDYGDQLDYW	IGHJ4	Group1
2	IGHV3-9	CAKVDAFDIW	IGHJ3	Group1
2	IGHV3-74	CAREDIVVVPAIDYW	IGHJ4	Group1
4	IGHV3-23	CAKGRITMIVVVDFDYW	IGHJ4	Group1
2	IGHV3-21	CARVPSSSWYFDYW	IGHJ4	Group1
4	IGHV3-7	CARGHYGMDVW	IGHJ6	Group1
2	IGHV3-48	CASIAAAGTLYYYYGMDVW	IGHJ6	Group1
2	IGHV3-30	CARARGGNYYYGMDVW	IGHJ6	Group1
2	IGHV3-23	CAKDDYGDYVLGAFDIW	IGHJ3	Group1
2	IGHV3-49	CTRDDFWSGYSDYW	IGHJ4	Group1
3	IGHV1-58	CAAPYCSSTSCYDAFDIW	IGHJ3	Group1
2	IGHV3-49	CTSHDFWSGYYFDYW	IGHJ4	Group1
2	IGHV3-23	CAEDRTRTNYYYYMGVW	IGHJ6	Group1
2	IGHV3-11	CARYSNYYYYYGMDVW	IGHJ6	Group1
2	IGHV3-30	CARGYGDYYFDYW	IGHJ4	Group1
2	IGHV3-72	CAREGYSPGPDFDYW	IGHJ4	Group1
5	IGHV3-23	CAKDRGNDYGDQLDYW	IGHJ4	Group1
2	IGHV3-30	CARDLGGWFDPW	IGHJ5	Group1
3	IGHV3-33	CARVLSYYYGMDVW	IGHJ6	Group1
2	IGHV3-21	CARGGGDYW	IGHJ4	Group1
5	IGHV3-53	CARDLDYYGMDVW	IGHJ6	Group1
2	IGHV3-64D	CVKDRYVDYW	IGHJ4	Group1
2	IGHV1-2	CARGDTTYYDFWSGPLGAIPDYW	IGHJ4	Group1
2	IGHV3-30	CARDLGGYLDYW	IGHJ4	Group1
3	IGHV3-30-3	CARDGGNWFDPW	IGHJ5	Group1
4	IGHV3-23	CAKDPYYDFWSGYYFDYW	IGHJ4	Group1
3	IGHV3-15	CTTDLHDYGDYDYW	IGHJ4	Group1
4	IGHV3-23	CAKDPYYYDSSGYYPFDYW	IGHJ4	Group1
2	IGHV3-53	CARDYGDLYFDYW	IGHJ4	Group1
2	IGHV3-15	CTTDPRYW	IGHJ4	Group1
3	IGHV3-15	CTTGGAAW	IGHJ5	Group1
2	IGHV3-21	CARGDYAYYYYYMDVW	IGHJ6	Group1
3	IGHV1-46	CARAPSDFYGMDVW	IGHJ6	Group1
2	IGHV4-39	CARDGVYYYYYMDVW	IGHJ6	Group1
3	IGHV3-30	CARDPIAVAGPFDYW	IGHJ4	Group1
2	IGHV2-70	CARVGYNSGYYYFDYW	IGHJ4	Group1
2	IGHV3-49	CTRDDFWSGYFDYW	IGHJ4	Group1
2	IGHV3-21	CASPRGYSYGPFDYW	IGHJ4	Group1
10	IGHV4-34	CARGAPGYW	IGHJ4	Group1
3	IGHV3-33	CARVLSPYYGMDVW	IGHJ6	Group1
2	IGHV3-23	CAKDQRPSVVVPFYPFDYW	IGHJ4	Group1
3	IGHV4-30-4	CARDRHSPGYYYYFDYW	IGHJ4	Group1
2	IGHV2-70	CARIPYDILTGYYYGMDVW	IGHJ6	Group1
2	IGHV4-34	CARGFDYW	IGHJ4	Group1
2	IGHV3-49	CTRHDFWSGYYFDYW	IGHJ4	Group1
2	IGHV3-53	CARDAVVYGMDVW	IGHJ6	Group1
2	IGHV3-66	CAREVYGMDVW	IGHJ6	Group1
3	IGHV3-30	CARDRSGWYLDYW	IGHJ4	Group1
2	IGHV1-24	CATSTTVTTSYWFDPW	IGHJ5	Group1
2	IGHV3-23	CAKDGSNYDYFDYW	IGHJ4	Group1
3	IGHV1-8	CARGFDYW	IGHJ4	Group1
2	IGHV3-33	CARDAGGGDWNYFDYW	IGHJ4	Group1
2	IGHV3-20	CARGYNYGPFDSW	IGHJ4	Group1
2	IGHV1-58	CAAPYCSGGSCYDAFDIW	IGHJ3	Group1
2	IGHV3-30	CVRENDAFDIW	IGHJ3	Group1
2	IGHV3-15	CTTDLHDYGDLDYW	IGHJ4	Group1
2	IGHV3-15	CTTLQMATTFPDYW	IGHJ4	Group1
2	IGHV1-24	CATEAGLDYW	IGHJ4	Group1
3	IGHV3-15	CTTEEVVVVAALDYW	IGHJ4	Group1
2	IGHV1-58	CAAPYCSSTSCNDAFDIW	IGHJ3	Group1
2	IGHV2-5	CAHRRGFYGDYNYW	IGHJ4	Group1
2	IGHV1-24	CATDGIW	IGHJ4	Group1
2	IGHV4-39	CARLYDSHYYYYGMDVW	IGHJ6	Group1
2	IGHV4-34	CARYGDYYFDYW	IGHJ4	Group1
2	IGHV3-23	CAKDRGTDYGDQLDYW	IGHJ4	Group1
2	IGHV3-15	CTTGGLDIW	IGHJ3	Group1
2	IGHV3-48	CARGDSSSWSDDAFDIW	IGHJ3	Group1
2	IGHV4-59	CARHPRITIFGVVGWFDPW	IGHJ5	Group1
2	IGHV1-18	CARAEAYSNYEDYW	IGHJ4	Group1
2	IGHV1-18	CARGEAYSNYPDYW	IGHJ4	Group1
2	IGHV3-53	CARDLMVYGMDVW	IGHJ6	Group1
2	IGHV3-74	CAREDIVVVPAFDYW	IGHJ4	Group1
2	IGHV3-53	CARGEGWELPFDYW	IGHJ4	Group1
2	IGHV3-48	CARGGGDYW	IGHJ4	Group1
2	IGHV4-39	CARLGGIVVVPAAIPFDYW	IGHJ4	Group1
2	IGHV3-7	CGRATPDYW	IGHJ4	Group1
2	IGHV3-53	CARDLVAYGMDVW	IGHJ6	Group1
2	IGHV3-11	CARGHWGLDYW	IGHJ4	Group1
2	IGHV3-15	CDYYYYYGVDVW	IGHJ6	Group1
3	IGHV3-15	CTTDLHDFGDKDYW	IGHJ4	Group1
2	IGHV1-58	CAAPYCSSTSCSDAFDIW	IGHJ3	Group1
4	IGHV3-15	CTTDLHDYGDKDYW	IGHJ4	Group1
3	IGHV3-48	CARDRGYSYGPYYYGMDVW	IGHJ6	Group1
2	IGHV3-23	CAKHWIRTHDYW	IGHJ4	Group1
2	IGHV3-49	CTRDDFWSGYYPYW	IGHJ4	Group1
2	IGHV3-15	CTTSGSYW	IGHJ4	Group1
4	IGHV4-59	CARGFDLW	IGHJ2	Group1
5	IGHV4-59	CARGFDPW	IGHJ4	Group1
2	IGHV2-70	CARIPRDGYYFDYW	IGHJ4	Group1
3	IGHV3-11	CARGHYGLDVW	IGHJ6	Group1
2	IGHV3-74	CVRLLDLDYW	IGHJ4	Group1
2	IGHV3-64D	CVQSGDW	IGHJ4	Group1
2	IGHV3-21	CARDYYGDYAFDYW	IGHJ4	Group1
2	IGHV3-23	CVKGGWLDYW	IGHJ4	Group1
3	IGHV3-23	CAKDGGGWYTSGWYYFDYW	IGHJ4	Group1
2	IGHV7-4-1	CARGPGPPDYW	IGHJ4	Group1
2	IGHV3-73	CTTLMDYW	IGHJ4	Group1
2	IGHV4-34	CARGSPGYW	IGHJ4	Group1
2	IGHV3-30	CARDRPGRYFDYW	IGHJ4	Group1
2	IGHV3-7	CARVRPGYFDYW	IGHJ4	Group1
2	IGHV3-48	CARVNSGYSYGSYFSGMDVW	IGHJ6	Group1
2	IGHV4-39	CARHEREGNYYYYGMDVW	IGHJ6	Group1
2	IGHV1-8	CARGNGMDVW	IGHJ6	Group1
2	IGHV4-34	CARGRTVTTFFYYYYGMDVW	IGHJ6	Group1
2	IGHV3-21	CARLSIAAPGSDYW	IGHJ4	Group1
3	IGHV3-30-3	CARDGGGWFDPW	IGHJ5	Group1
2	IGHV3-30	CARALGGSYYYGMDVW	IGHJ6	Group1
2	IGHV3-15	CDYFYYYGLDVW	IGHJ6	Group1
2	IGHV3-64D	CVKERVSGWYDFDYW	IGHJ4	Group1
2	IGHV3-9	CAKDLLGLYYYYGMDVW	IGHJ6	Group1
2	IGHV3-33	CAREGLVGATTGFDYW	IGHJ4	Group1
2	IGHV3-48	CARDRSGDYGPYYYGMDVW	IGHJ6	Group1
2	IGHV3-66	CARDYGDYYFDYW	IGHJ4	Group1
2	IGHV3-66	CARVELYYSSGYPFDYW	IGHJ4	Group1
2	IGHV3-21	CARGGSAAAGPFDYW	IGHJ4	Group1
2	IGHV3-15	CTTRGGYW	IGHJ4	Group1
2	IGHV3-15	CTTDLHDDGDKDYW	IGHJ4	Group1
2	IGHV1-24	CATGRVRGVPNWFDPW	IGHJ5	Group1
2	IGHV3-9	CVAMSGAYNYW	IGHJ4	Group1
3	IGHV3-23	CATPRGYSYGPFDYW	IGHJ4	Group1
2	IGHV4-59	CAREGGYDFWSGPPSYW	IGHJ4	Group1
5	IGHV5-51	CARLGYSGSYFGAFDIW	IGHJ3	Group1
2	IGHV3-30	CAKDGVDTAMVWKYYFDYW	IGHJ4	Group1
2	IGHV3-21	CARDRGYSYGPYYYGMDVW	IGHJ6	Group1
2	IGHV3-33	CARSLSYYYGMDVW	IGHJ6	Group1
2	IGHV3-9	CAKDEGGYW	IGHJ4	Group1
2	IGHV3-21	CARDGDGYNSW	IGHJ4	Group1
2	IGHV5-51	CARLGYSGSYFGAFDFW	IGHJ3	Group1
2	IGHV3-30	CAKVAAPYYYYYYGMDVW	IGHJ6	Group1
2	IGHV3-23	CAKDPFYDFWSGYYYDYW	IGHJ4	Group1
2	IGHV3-23	CAKDRGHDYGDQLDYW	IGHJ4	Group1
2	IGHV1-24	CATGPGIAVAGWFDPW	IGHJ5	Group1
2	IGHV4-34	CARWGSGAFDIW	IGHJ3	Group1
2	IGHV3-15	CLSHYFDYW	IGHJ4	Group1
2	IGHV3-30	CARDYGDFYFDYW	IGHJ4	Group1
2	IGHV3-66	CARDLSYYGMDVW	IGHJ6	Group1
2	IGHV3-15	CTTDRYYDYIWGSYRFLDYW	IGHJ4	Group1
2	IGHV3-15	CDYYYYNGMDVW	IGHJ6	Group1
2	IGHV1-69	CAREDSSGWTDAFDIW	IGHJ3	Group1
3	IGHV3-15	CTTDLHDYGDRDYW	IGHJ4	Group1
2	IGHV3-30	CARNDYNNWFDPW	IGHJ5	Group1
2	IGHV4-34	CARGGGYSYGAIDYW	IGHJ4	Group1
2	IGHV4-34	CARGVPGFW	IGHJ4	Group1
2	IGHV3-30	CARDLYDSSGYSYGMDVW	IGHJ6	Group1
2	IGHV3-23	CAKDSYCSGGSCYYYGMDVW	IGHJ6	Group1
2	IGHV4-30-2	CARDRRDGYNYYYYYGMDVW	IGHJ6	Group1
3	IGHV3-33	CARDLVGATYFDYW	IGHJ4	Group1
2	IGHV4-34	CTRGAPGYW	IGHJ4	Group1
2	IGHV3-33	CARDGEVGATTGIDYW	IGHJ4	Group1
2	IGHV3-49	CTRDDFWSGYYDYW	IGHJ4	Group1
2	IGHV3-21	CARGANWFDPW	IGHJ5	Group1
2	IGHV4-59	CAREGYYDSSGYYNHDAFDIW	IGHJ3	Group1
2	IGHV2-70	CARYYYYGMDVW	IGHJ6	Group1
2	IGHV4-59	CARDTPNYGLDVW	IGHJ6	Group1
2	IGHV3-11	CARVGQFDYW	IGHJ4	Group1
2	IGHV3-15	CDYSYYYGMDVW	IGHJ6	Group1
2	IGHV3-15	CDYYYYYYMDVW	IGHJ6	Group1
2	IGHV3-15	CTTDRYYDYIWGSYRYTDYW	IGHJ4	Group1
2	IGHV3-33	CARDDYDFWSGYYTFDYW	IGHJ4	Group1
2	IGHV3-15	CTTGGLDVW	IGHJ4	Group1
2	IGHV1-18	CARGEAYGNYEDYW	IGHJ4	Group1
2	IGHV4-59	CARVGCSSTSCYQFDYW	IGHJ4	Group1
2	IGHV3-33	CARGANWFDPW	IGHJ5	Group1
2	IGHV3-21	CARDSPGDYYYYGMDVW	IGHJ6	Group1
3	IGHV3-30	CARPLGGNYYYGMDVW	IGHJ6	Group1
2	IGHV3-49	CTRDDFWSGYSNYW	IGHJ4	Group1
2	IGHV3-21	CYSGYDLGYW	IGHJ4	Group1
2	IGHV3-33	CARDLLAYYGMDVW	IGHJ6	Group1
2	IGHV3-9	CAKEGVGATHFDYW	IGHJ4	Group1
2	IGHV3-23	CTKDGGGWYTSGWYYFDYW	IGHJ4	Group1
2	IGHV3-30	CARGGGSYLYYFDYW	IGHJ4	Group1
2	IGHV3-53	CARGPYSSGWYRLDYW	IGHJ4	Group1
2	IGHV1-69	CASFGGDDAFDIW	IGHJ3	Group2
2	IGHV1-18	CARGGDGMDVW	IGHJ6	Group2
2	IGHV3-30-3	CARDGGGWFDPW	IGHJ5	Group2
2	IGHV3-30	CARWSGSSFDYW	IGHJ4	Group2
2	IGHV3-9	CAKALYGDYPFDYW	IGHJ4	Group2
2	IGHV3-30	CAREGSGWTFDYW	IGHJ4	Group2
3	IGHV3-49	CTRDDFWSGYFDYW	IGHJ4	Group2
3	IGHV3-73	CTRLDVW	IGHJ6	Group2
3	IGHV3-30	CARDLGGYFDYW	IGHJ4	Group2
2	IGHV3-33	CARDKGIAVAGTLYYFDYW	IGHJ4	Group2
17	IGHV4-59	CARGFDYW	IGHJ4	Group2
2	IGHV3-66	CARDLDYYGMDVW	IGHJ6	Group2
2	IGHV1-2	CARSWDLW	IGHJ2	Group2
3	IGHV3-9	CAKDPDGMDVW	IGHJ6	Group2
4	IGHV4-59	CARGFDLW	IGHJ2	Group2
5	IGHV3-15	CTTRGGYW	IGHJ4	Group2
2	IGHV4-39	CARRGYSSGWTGFDYW	IGHJ4	Group2
3	IGHV4-31	CARARITMIVVVNAFDIW	IGHJ3	Group2
2	IGHV1-18	CARDAGGLFDYW	IGHJ4	Group2
5	IGHV3-74	CARPPYW	IGHJ4	Group2
4	IGHV3-23	CAKGYSPDYW	IGHJ4	Group2
2	IGHV2-70	CARMLATVTTLDYW	IGHJ4	Group2
3	IGHV1-18	CARDGGGWFDPW	IGHJ5	Group2
2	IGHV3-30	CARETIDYTSSWFDYW	IGHJ4	Group2
2	IGHV1-18	CARDFGNGLPYFLDYW	IGHJ4	Group2
2	IGHV1-46	CARAPSDYYGMDVW	IGHJ6	Group2
2	IGHV3-21	CARDRGDYYFDYW	IGHJ4	Group2
2	IGHV3-23	CAKGRITMIVVVDFDYW	IGHJ4	Group2
2	IGHV2-70	CARMGIAAALDYW	IGHJ4	Group2
2	IGHV3-33	CARVASYYYGMDVW	IGHJ6	Group2
2	IGHV4-34	CAREPVYYYYYMDVW	IGHJ6	Group2
9	IGHV3-30	CARDGGGWFDPW	IGHJ5	Group2
3	IGHV3-49	CTRDDFWSGYSDYW	IGHJ4	Group2
2	IGHV3-53	CARDYGDFYFDYW	IGHJ4	Group2
2	IGHV2-70	CARAPRGLADYW	IGHJ4	Group2
2	IGHV1-24	CATDGVW	IGHJ3	Group2
3	IGHV1-24	CATDGIW	IGHJ3	Group2
3	IGHV4-61	CARGFDYW	IGHJ4	Group2
2	IGHV3-48	CARVMGAATGGNYW	IGHJ4	Group2
2	IGHV3-23	CAKESGSGFDYW	IGHJ4	Group2
2	IGHV3-15	CTTDLHDYGDKDYW	IGHJ4	Group2
6	IGHV4-34	CARGFDYW	IGHJ4	Group2
4	IGHV3-30	CAKDYGDYGGMDVW	IGHJ6	Group2
2	IGHV1-24	CATDGVW	IGHJ6	Group2
2	IGHV1-69	CARVVTGYYFDYW	IGHJ4	Group2
4	IGHV2-70	CARYYYYGMDVW	IGHJ6	Group2
2	IGHV3-53	CARDLVVYGMDVW	IGHJ6	Group2
3	IGHV3-49	CTRADYW	IGHJ4	Group2
4	IGHV3-66	CARDYGDFYFDYW	IGHJ4	Group2
3	IGHV3-74	CATLFDPW	IGHJ5	Group2
2	IGHV3-74	CARGGFDHAFDVW	IGHJ3	Group2
2	IGHV4-59	CARGQLWLDYW	IGHJ4	Group2
2	IGHV3-7	CARKNYFDYW	IGHJ4	Group2
2	IGHV4-34	CARGVPGYW	IGHJ4	Group2
2	IGHV2-5	CAHRRKGAGTTDAFDVW	IGHJ3	Group2
2	IGHV3-30	CARDIGGYFDYW	IGHJ4	Group2
2	IGHV3-30	CARVVGSYYGMDVW	IGHJ6	Group2
2	IGHV3-53	CARDLYYYGMDVW	IGHJ6	Group2
2	IGHV3-9	CAKDSLPYYYYMDVW	IGHJ6	Group2
2	IGHV1-18	CARDLGGYFDYW	IGHJ4	Group2
2	IGHV3-30	CAKFQGGHRTDLVVSYSEYW	IGHJ4	Group2
3	IGHV3-30	CARELLPIYGMDVW	IGHJ6	Group2
3	IGHV3-49	CTRDDFWSGYLDYW	IGHJ4	Group2
3	IGHV4-34	CARGAPGYW	IGHJ4	Group2
2	IGHV3-23	CAKDRGGYFQHW	IGHJ1	Group2
2	IGHV1-24	CATDLGLDYW	IGHJ4	Group2
2	IGHV3-30	CARDSGSAFDIW	IGHJ3	Group2
2	IGHV3-21	CATPRGYSYGPFDYW	IGHJ4	Group2
2	IGHV3-53	CARSYGDYYFDYW	IGHJ4	Group2
2	IGHV3-30	CARDGGGYFQHW	IGHJ1	Group2
2	IGHV1-18	CARDLYYYGMDVW	IGHJ6	Group2
2	IGHV4-59	CAREGYYDSSGYYHHDAFDIW	IGHJ3	Group2
2	IGHV3-7	CARVGSSSWYFDYW	IGHJ4	Group2
4	IGHV1-8	CARGFDYW	IGHJ4	Group2
2	IGHV3-7	CARLGSSSWYFDYW	IGHJ4	Group2
3	IGHV3-66	CARDYGDYYFDYW	IGHJ4	Group2
2	IGHV1-18	CARDLVSYGMDVW	IGHJ6	Group2
2	IGHV1-24	CATDGIW	IGHJ4	Group2
2	IGHV3-30	CARETIDYSGSWFDYW	IGHJ4	Group2
2	IGHV3-7	CARDRLYDAFDIW	IGHJ3	Group2
2	IGHV3-53	CARDRWEGAFDIW	IGHJ3	Group2
3	IGHV3-30	CAKDYGDYGAFDIW	IGHJ3	Group2
2	IGHV3-30	CARGPGAYFDYW	IGHJ4	Group2
2	IGHV1-69-2	CATGGMDVW	IGHJ6	Group2
3	IGHV4-34	CARGFDPW	IGHJ5	Group2
3	IGHV1-24	CATDLGFDYW	IGHJ4	Group2
4	IGHV3-23	CAKDPFYDFWSGYYFDYW	IGHJ4	Group2
2	IGHV4-34	CARGLPYYYYYYGMDVW	IGHJ6	Group2
2	IGHV3-33	CARAPGDGMDVW	IGHJ6	Group2
2	IGHV2-5	CAHRGYYYYYGMDV	IGHJ6	Group2
2	IGHV3-33	CARVLSYYGMDVW	IGHJ6	Group2
4	IGHV4-59	CARGFDPW	IGHJ5	Group2
3	IGHV3-23	CAKDLGGYFDYW	IGHJ4	Group2
2	IGHV4-59	CAMGFDPW	IGHJ5	Group2
2	IGHV3-30	CARDLEAFYGMDVW	IGHJ6	Group2
2	IGHV3-21	CASLAAAGMLYYYYGMDVW	IGHJ6	Group2
2	IGHV2-70	CARIRYDILTGYYYGMDVW	IGHJ6	Group2
2	IGHV1-69	CARGYCSGGSCYFDYW	IGHJ4	Group2
3	IGHV3-23	CAKDRGNDYGDQLDYW	IGHJ4	Group2
2	IGHV3-23	CANGYSPDYW	IGHJ4	Group2
3	IGHV3-9	CAKDMAYYYGMDVW	IGHJ6	Group2
2	IGHV4-34	CARDPHYYYYYMDVW	IGHJ6	Group2
2	IGHV3-30	CARGGYTNWFDPW	IGHJ5	Group2
2	IGHV1-3	CARMRYGMDVW	IGHJ6	Group2
2	IGHV1-2	CARSWDVW	IGHJ6	Group2
2	IGHV3-9	CASLGDYYYYYMDVW	IGHJ6	Group2
2	IGHV1-2	CAILSARSGVDVW	IGHJ6	Group2
2	IGHV3-30-3	CARGALTGYTTGWTFDYW	IGHJ4	Group2
2	IGHV2-70	CARIRASTVTIDYW	IGHJ4	Group2
3	IGHV1-18	CARDYGDYYFDYW	IGHJ4	Group2
2	IGHV3-21	CARDPALYYYYMDVW	IGHJ6	Group2
2	IGHV3-23	CAKGYSPDYR	IGHJ4	Group2
2	IGHV3-30	CARTYSGSYLGYFDYW	IGHJ4	Group2
2	IGHV3-33	CARVVSYYYGMDVW	IGHJ6	Group2
2	IGHV3-30	CAKGYSGSYYTYFDYW	IGHJ4	Group2
2	IGHV3-9	CAKEGSSSWYYFDYW	IGHJ4	Group2
2	IGHV3-49	CTRNDFWSGYYFDYW	IGHJ4	Group2
2	IGHV3-30	CARVLSYYYGMDVW	IGHJ6	Group2
2	IGHV4-59	CARVPAYYYYYMDVW	IGHJ6	Group2
2	IGHV4-31	CARARITMIVVVSAFDIW	IGHJ3	Group2
2	IGHV3-15	CATGGLDYW	IGHJ4	Group2
2	IGHV3-33	CAKDYGDYGGMDVW	IGHJ6	Group2
2	IGHV7-4-1	CAREEYYYYYGMDVW	IGHJ6	Group2
2	IGHV3-53	CARDLVAYGMDVW	IGHJ6	Group2
2	IGHV3-30	CAGELLDAFDIW	IGHJ3	Group2
2	IGHV4-34	CARGPTVTTFYYYYYGMDVW	IGHJ6	Group3
2	IGHV3-49	CTGYGDLDYW	IGHJ4	Group3
2	IGHV4-31	CARARITMIVVVDAFDIW	IGHJ3	Group3
2	IGHV3-30	CARDGGNWFDPW	IGHJ5	Group3
2	IGHV2-5	CAHRLSVTPYYFDYW	IGHJ4	Group3
2	IGHV2-5	CAHNGVGYYYYGMDVW	IGHJ6	Group3
2	IGHV3-23	CAKGARSSSDYFDYW	IGHJ4	Group3
2	IGHV4-34	CARGGYNYGYGYW	IGHJ4	Group3
2	IGHV1-58	CAADVPYSSTWNTLSNAFDIW	IGHJ3	Group3
5	IGHV1-2	CARDLGAFDIW	IGHJ3	Group3
2	IGHV3-23	CARGSDFDFW	IGHJ4	Group3
2	IGHV2-70	CARMRGSGSYFDYW	IGHJ4	Group3
2	IGHV3-7	CANTYYYRFDYW	IGHJ4	Group3
3	IGHV1-2	CARDDCSGGRCYSSWFDPW	IGHJ5	Group3
2	IGHV3-33	CARTLSYYYGMDVW	IGHJ6	Group3
2	IGHV3-33	CAGELLDAFDIW	IGHJ3	Group3
5	IGHV3-33	CAREGIVGATTGFDYW	IGHJ4	Group3
2	IGHV3-48	CARDGDYYDSSGYSHDAFDIW	IGHJ3	Group3
2	IGHV3-48	CARDLDYW	IGHJ4	Group3
2	IGHV3-20	CARGYNYGPFDYW	IGHJ4	Group3
2	IGHV3-30-3	CARGKGGSYYYGMDVW	IGHJ6	Group3
2	IGHV3-30	CAKNHWNDVADAFDIW	IGHJ3	Group3
2	IGHV4-31	CARVKITMIVVVDAFDIW	IGHJ3	Group3
18	IGHV4-59	CARGFDYW	IGHJ4	Group3
2	IGHV3-48	CARYGSGSNYRDPFDYW	IGHJ4	Group3
2	IGHV3-48	CARAEGLHW	IGHJ4	Group3
2	IGHV3-30	CARDLGGYFDYW	IGHJ5	Group3
2	IGHV3-30	CARDSGSYLNYW	IGHJ4	Group3
3	IGHV3-33	CARDLVGATYFDYW	IGHJ4	Group3
2	IGHV3-48	CVKGGWLDNW	IGHJ4	Group3
2	IGHV3-33	CARDRGSSSWGYYFDYW	IGHJ4	Group3
2	IGHV1-18	CARVPRDYSAFDIW	IGHJ3	Group3
2	IGHV2-5	CAHLTTVTLFDYW	IGHJ4	Group3
4	IGHV3-30	CARDLGGYFDYW	IGHJ4	Group3
4	IGHV3-30	CARGGGDWFDPW	IGHJ5	Group3
2	IGHV1-3	CARDRWYCSSGGCLVYTFDIW	IGHJ3	Group3
2	IGHV3-30	CARPSGSYYSPFDYW	IGHJ4	Group3
8	IGHV4-59	CARGFDPW	IGHJ5	Group3
5	IGHV3-23	CAKGYSPDYW	IGHJ4	Group3
2	IGHV4-31	CARAQAITMIVVVVDAFDIW	IGHJ3	Group3
2	IGHV4-34	CARGGVYW	IGHJ4	Group3
2	IGHV3-23	CAKDLVGATYDAFDIW	IGHJ3	Group3
2	IGHV3-15	CTTDRDDYYYGMDVW	IGHJ6	Group3
2	IGHV3-30	CARDLSGRFDPW	IGHJ5	Group3
2	IGHV4-31	CARGYDFDAFDIW	IGHJ3	Group3
2	IGHV3-21	CARDLGW	IGHJ4	Group3
2	IGHV3-23	CARRKKDGYNSPLDYW	IGHJ4	Group3
2	IGHV3-11	CARDRDTAIGWFDPW	IGHJ5	Group3
2	IGHV1-46	CAREPPESYYFDYW	IGHJ4	Group3
2	IGHV1-46	CTRGGSIPTLWGYNFNYW	IGHJ4	Group3
2	IGHV3-15	CTTGSTGGEDYW	IGHJ4	Group3
2	IGHV2-5	CAHRWFGESLDYW	IGHJ4	Group3
3	IGHV1-58	CAADSSGYYDAFDIW	IGHJ3	Group3
2	IGHV3-30	CATTYYYDSSGYYSDAFDIW	IGHJ3	Group3
4	IGHV4-31	CARARITMIVVVNEFDYW	IGHJ4	Group3
2	IGHV3-15	CTTDSSGCRYW	IGHJ4	Group3
2	IGHV4-31	CARDRGITIFGVVIIDAFDIW	IGHJ3	Group3
6	IGHV4-34	CARGAPGYW	IGHJ4	Group3
2	IGHV3-30	CARGGIPHKTDYCSGGTCRNEYFQHW	IGHJ1	Group3
2	IGHV5-10-1	CARRDAFDIW	IGHJ3	Group3
2	IGHV3-33	CARDRTAYSSGWSPIGYW	IGHJ4	Group3
2	IGHV4-31	CARVRITMIVVADAFDIW	IGHJ3	Group3
2	IGHV3-33	CARDRVTMVRGVILYYYGMDVW	IGHJ6	Group3
2	IGHV3-30	CAKDRDDGYYYYYYMDVW	IGHJ6	Group3
2	IGHV3-15	CASLQTYQMLYFWIDPW	IGHJ5	Group3
3	IGHV3-33	CARDRYSSSWGYYFDYW	IGHJ4	Group3
2	IGHV3-21	CARDWGYYYYYGMDVW	IGHJ6	Group3
2	IGHV3-48	CARGGTYYDFWSGYHNYYYGMDVW	IGHJ6	Group3
2	IGHV3-23	CATTYSGGYW	IGHJ4	Group3
4	IGHV3-30	CAKDYGDYGGFDYW	IGHJ4	Group3
2	IGHV3-23	CAKADRITMIVVVTLFDYW	IGHJ4	Group3
2	IGHV2-5	CAHSPLSGRDYW	IGHJ4	Group3
2	IGHV3-48	CARAVTGTDTSW	IGHJ4	Group3
4	IGHV4-31	CARARITMIVVVNAFDIW	IGHJ3	Group3
2	IGHV3-30	CARARGGGYYYGMDVW	IGHJ6	Group3
5	IGHV3-15	CTTGGAAW	IGHJ4	Group3
2	IGHV3-69-1	CARDAPSSMANGLAFDLW	IGHJ3	Group3
2	IGHV6-1	CARDRDYSIDYW	IGHJ4	Group3
3	IGHV3-23	CAKDPYYDFWSGYYFDYW	IGHJ4	Group3
4	IGHV3-7	CARGHYGMDVW	IGHJ6	Group3
2	IGHV3-23	CAKDGGGWLTSGWYYFDYW	IGHJ4	Group3
2	IGHV3-7	CATSRTFDYW	IGHJ4	Group3
2	IGHV1-58	CAAPYCSGGSCHDAFDIW	IGHJ3	Group3
2	IGHV4-39	CAQQGDSGRAFDIW	IGHJ3	Group3
2	IGHV4-59	CARLNSGPSYHFYYYIEVW	IGHJ6	Group3
2	IGHV4-39	CARPDRYW	IGHJ4	Group3
2	IGHV1-2	CARGGDYGDYVGWFDPW	IGHJ5	Group3
2	IGHV3-53	CARGRITIFGVVMNVPTGAFDIW	IGHJ3	Group3
2	IGHV3-30	CARDTYGMDVW	IGHJ6	Group3
2	IGHV4-4	CARRYCSGGSCGAFDIW	IGHJ3	Group3
3	IGHV3-23	CAKDRYYDFWSGYDAFDIW	IGHJ3	Group3
2	IGHV3-74	CARGSGNYYFDYR	IGHJ4	Group3
2	IGHV2-5	CAHYYYDSSGYYHW	IGHJ4	Group3
2	IGHV3-53	CARDLDTAGGMDVW	IGHJ6	Group3
2	IGHV3-23	CAKGNDFRTDFYRDILYYMDVW	IGHJ6	Group3
2	IGHV3-23	CAKDRDYGDYFDYW	IGHJ4	Group3
2	IGHV3-15	CTTSGLYW	IGHJ4	Group3
2	IGHV3-9	CAKEDGYNSYFDYW	IGHJ4	Group3
2	IGHV1-3	CARMRYGMDVW	IGHJ6	Group3
2	IGHV2-70	CARTYYDILTGYSYYFDYW	IGHJ4	Group3
2	IGHV3-23	CAKDPYYYDSSGYYPFDYW	IGHJ4	Group3
2	IGHV3-21	CARDRYSSGWYDYW	IGHJ4	Group3
2	IGHV3-23	CAKAPVRRYYMDVW	IGHJ6	Group3
5	IGHV3-23	CAKDPFYDFWSGYYFDYW	IGHJ4	Group3
2	IGHV3-23	CAKGSYGDYDYW	IGHJ4	Group3
2	IGHV3-53	CARDGYYYGMDVW	IGHJ6	Group3
2	IGHV3-48	CVRDADEDEDFDYW	IGHJ4	Group3
3	IGHV4-34	CARGRRVLRFLEWLLYFDYW	IGHJ4	Group3
2	IGHV3-30	CARTRGGSYRDAFDIW	IGHJ3	Group3
2	IGHV3-15	CTTGGASW	IGHJ4	Group3
2	IGHV3-74	CARGADGYGNFDYW	IGHJ4	Group3
2	IGHV4-4	CARGWAFDIW	IGHJ3	Group3
2	IGHV5-51	CARHLYDKTREPIDYW	IGHJ4	Group3
2	IGHV4-34	CARGRAVTTFFYYYYGMDVW	IGHJ6	Group3
2	IGHV3-30	CARDLTGTTYYGMDVW	IGHJ6	Group3
2	IGHV5-51	CARRGVGYYYYGMDVW	IGHJ6	Group3
3	IGHV3-33	CAREGLVGATTGFDYW	IGHJ4	Group3
2	IGHV4-59	CARVGDYVLKDW	IGHJ4	Group3
2	IGHV3-74	CVRDGHAYNFDYW	IGHJ4	Group3
2	IGHV2-5	CAHRHPYYGMDVW	IGHJ6	Group3
4	IGHV3-33	CARDHYSSSWGNWFDPW	IGHJ5	Group3
2	IGHV3-74	CAKDMVGPTDHW	IGHJ4	Group3
2	IGHV3-30	CAKDQRYFDWDGMDVW	IGHJ6	Group3
2	IGHV3-21	CARDGSGWSRDYW	IGHJ4	Group3
2	IGHV3-74	CARGNYYGMDVW	IGHJ6	Group3
2	IGHV4-4	CARRYCSSTSCPNWFDPW	IGHJ5	Group3
2	IGHV3-11	CARDYGDYYFDYW	IGHJ4	Group3
2	IGHV3-23	CAKKYCSGGTCYPTKFDYW	IGHJ4	Group3
2	IGHV3-49	CTRHDFWSGYYFDYW	IGHJ4	Group3
4	IGHV4-34	CARGRTVTTFYYYYGMDVW	IGHJ6	Group3
2	IGHV7-4-1	CASRTFDYW	IGHJ4	Group3
2	IGHV3-49	CTRDDFWSGYYSDYW	IGHJ4	Group3
2	IGHV6-1	CARSGVVRDFDYW	IGHJ4	Group3
2	IGHV4-31	CARVYYDSSGYGGFDYW	IGHJ4	Group3
2	IGHV1-24	CATTYGDNDWYFDLW	IGHJ2	Group3
5	IGHV3-53	CARDYGDYYFDYW	IGHJ4	Group3
2	IGHV3-7	CARAGYESGYDYW	IGHJ4	Group3
2	IGHV3-11	CARGDFWSGYYFDYW	IGHJ4	Group3
3	IGHV4-59	CARGFDYW	IGHJ5	Group3
2	IGHV3-74	CARDGCSSTSCFDYW	IGHJ4	Group3
2	IGHV4-59	CARAGRITIFGVVTNFDYW	IGHJ4	Group3
2	IGHV3-33	CARAVSYYYGMDVW	IGHJ6	Group3
2	IGHV3-23	CAKQYVDVW	IGHJ3	Group3
2	IGHV3-30	CARAVAGNYYYGMDVW	IGHJ6	Group3
2	IGHV3-23	CVKGRGRDAYSPEDYW	IGHJ4	Group3
2	IGHV3-15	CDYYYYYGMDVW	IGHJ6	Group3
2	IGHV3-23	CARKEGGSYPYDYW	IGHJ4	Group3
2	IGHV3-49	CTRDDFWSGYSDYW	IGHJ4	Group3
2	IGHV4-4	CARTYYDYVWGSYRQYYFDYW	IGHJ4	Group3
2	IGHV3-7	CARDIVVVPAASYYYGMDVW	IGHJ6	Group3
2	IGHV3-33	CAREGIVGATTGVDYW	IGHJ4	Group3
2	IGHV3-23	CAKDPHYDFWSGLYFDYW	IGHJ4	Group3
2	IGHV3-33	CAREGQVGATTGFDYW	IGHJ4	Group3
2	IGHV3-74	CTRDIGGSGGYW	IGHJ4	Group3
4	IGHV4-59	CARGFDPW	IGHJ4	Group3
2	IGHV1-3	CARRRADAFDIW	IGHJ3	Group3
2	IGHV1-69	CARAGYSSSYYYYYGMDVW	IGHJ6	Group3
2	IGHV3-23	CARAPVRSYYMDVW	IGHJ6	Group3
2	IGHV3-30	CARGAVAGDDAFGIW	IGHJ3	Group3
2	IGHV3-23	CAKDYGNCSGGRCYSIPIDYW	IGHJ4	Group3
2	IGHV4-31	CARGYGDYWYFDLW	IGHJ2	Group3
2	IGHV3-53	CARDWGEYYFDYW	IGHJ4	Group3
2	IGHV3-74	CARVWGVKPDSSGYYPSPW	IGHJ4	Group3
2	IGHV3-15	CDYHYYYGMDVW	IGHJ6	Group3
3	IGHV3-33	CARFLGGYYGMDVW	IGHJ6	Group3
2	IGHV3-33	CARDLLVGATSYGMDVW	IGHJ6	Group3
2	IGHV1-46	CARDIVVVPAAYGMDVW	IGHJ6	Group3
2	IGHV3-15	CTTGGGYW	IGHJ4	Group3
2	IGHV3-30	CARDSGGLFDYW	IGHJ4	Group3
2	IGHV4-34	CARGPPVTTFFYYYYGMDVW	IGHJ6	Group3
3	IGHV4-59	CARDGGYSYGDYFDYW	IGHJ4	Group3
2	IGHV1-3	CARGFDYW	IGHJ4	Group3
5	IGHV3-11	CARDRGDYYYYGMDVW	IGHJ6	Group3
2	IGHV4-34	CARGRPVTTFYYYYGMDVW	IGHJ6	Group3
2	IGHV3-74	CARAEYGDPFDYW	IGHJ4	Group3
2	IGHV4-30-2	CARGVTYYFDYW	IGHJ4	Group3
2	IGHV4-59	CARGYYDILTGYYDNWFDPW	IGHJ5	Group3
3	IGHV3-15	CTAAGIYW	IGHJ4	Group3
2	IGHV1-69	CARGGYSSSYYYYGMDVW	IGHJ6	Group3
2	IGHV4-34	CTRGAPGYW	IGHJ4	Group3
2	IGHV3-30	CARDGGSYLDYW	IGHJ4	Group3
6	IGHV3-30	CARDGGGWFDPW	IGHJ5	Group3
2	IGHV3-74	CISPGGDYW	IGHJ4	Group3
2	IGHV3-15	CTAEGVYTSGWYLYFHYW	IGHJ1	Group3
2	IGHV2-5	CAHRGIAAAGPYFDYW	IGHJ4	Group3
2	IGHV3-33	CARDGGLARNFDYW	IGHJ4	Group3
2	IGHV3-7	CARGGSYPDYW	IGHJ4	Group3
2	IGHV3-23	CAKAPVRSYYMDVW	IGHJ6	Group3
2	IGHV2-5	CAHRPIAVAGPWFDPW	IGHJ5	Group3
2	IGHV3-23	CARKEGGNYPYDYW	IGHJ4	Group3
7	IGHV3-30	CAKDRYCSGGSCYSGFDYW	IGHJ4	Group3
2	IGHV4-34	CARGAPGFW	IGHJ4	Group3
2	IGHV3-74	CARDYCSSTSCYDYW	IGHJ4	Group3
2	IGHV3-33	CARVLTIYGMDVW	IGHJ6	Group3
2	IGHV3-7	CARELSWSGRDYW	IGHJ4	Group3
2	IGHV3-23	CAKHYASGWYGDYFDNW	IGHJ4	Group3
4	IGHV3-33	CAREGIVGATTGLDYW	IGHJ4	Group3
2	IGHV3-30-3	CARTYSGSYIGYFDYW	IGHJ4	Group3
3	IGHV3-30	CARALGGGYYYGMDVW	IGHJ6	Group3
4	IGHV3-23	CAKDPHYDFWSGYYFDYW	IGHJ4	Group3
2	IGHV3-49	CTRNDFWSGYYSDYW	IGHJ4	Group3
2	IGHV3-74	CTRDIGGRSGYW	IGHJ4	Group3
2	IGHV3-33	CARVLSYYGMDVW	IGHJ6	Group3
2	IGHV3-23	CAKDYGDCSGGRCYSIPLDYW	IGHJ4	Group3
2	IGHV3-74	CARSGGYIDYW	IGHJ4	Group3
3	IGHV7-4-1	CAGYYGMDVW	IGHJ6	Group3
2	IGHV3-48	CARDLNWAFDYW	IGHJ4	Group3
2	IGHV3-23	CANGYSPDYW	IGHJ4	Group3
2	IGHV4-31	CATYAWMQLWLRGAYFDNW	IGHJ4	Group3
2	IGHV3-30	CARDYGDYGGMDVW	IGHJ6	Group3
2	IGHV3-74	CARGSGNYYFDYW	IGHJ4	Group3
2	IGHV3-30	CARDGGGYMDVW	IGHJ6	Group3
2	IGHV3-23	CAKDRGNDYGDQLDYW	IGHJ4	Group3
4	IGHV3-23	CAKGGDYFDYW	IGHJ4	Group3
2	IGHV6-1	CARGPSPLNYW	IGHJ4	Group3
2	IGHV3-30	CARDSYGMDVW	IGHJ6	Group3
2	IGHV3-74	CARDLPGDGIDYW	IGHJ4	Group3
2	IGHV1-69	CARPGGGESSSFDDAFDIW	IGHJ3	Group3
4	IGHV3-30	CAKDYGDYGGLDYW	IGHJ4	Group3
3	IGHV3-33	CARDKYSSSWGNWFDPW	IGHJ5	Group3
3	IGHV3-33	CARVLSPYYGMDVW	IGHJ6	Group3
2	IGHV3-30	CARDGEVLRGVKRYYFDYW	IGHJ4	Group3
2	IGHV2-5	CAHRITIYGMDVW	IGHJ6	Group3
3	IGHV2-5	CAHRLIAVAGPYFDYW	IGHJ4	Group3
2	IGHV3-23	CAKDYGDCSGGRCYSTPLDYW	IGHJ4	Group3
2	IGHV5-51	CARHGDYGDYYYYYGMDVW	IGHJ6	Group3
2	IGHV3-15	CTTWWDW	IGHJ4	Group3
2	IGHV1-8	CARDYGGNSGWFDPW	IGHJ5	Group3
2	IGHV4-34	CARGRAVTTFYYYYGMDVW	IGHJ6	Group3
2	IGHV2-26	CARIQGELTIFGLYYYGMDVW	IGHJ6	Group3
3	IGHV4-59	CARGFDLW	IGHJ2	Group3
3	IGHV3-30-3	CARDLGGYFDYW	IGHJ4	Group3
3	IGHV3-11	CARGWDAFDIW	IGHJ3	Group3
3	IGHV3-48	CARGGGDYW	IGHJ4	Group3
2	IGHV4-39	CARHGGGYYYFYGMDVW	IGHJ6	Group3
2	IGHV1-69	CARDVNGMDVW	IGHJ6	Group3
2	IGHV1-69	CARAQYSSSWYHIGYW	IGHJ4	Group3
2	IGHV3-48	CARAGGDYW	IGHJ4	Group3
2	IGHV3-33	CARVLTFYGMDVW	IGHJ6	Group3
2	IGHV1-3	CARRTNDYGDNNWFDPW	IGHJ5	Group3
3	IGHV3-33	CARDGGGGDWNWFDPW	IGHJ5	Group3
2	IGHV3-21	CAREGIVGATTGFDYW	IGHJ4	Group3
3	IGHV4-31	CARASITMIVVVDAFDIW	IGHJ3	Group3
3	IGHV3-53	CARDYGDFYFDYW	IGHJ4	Group3
3	IGHV3-33	CARSPSYYYGMDVW	IGHJ6	Group3
2	IGHV4-34	CARGGYTYGYAYW	IGHJ4	Group3
2	IGHV4-34	CARGTTVTRFYYYYYGMDVW	IGHJ6	Group3
2	IGHV3-66	CARGYGDYYFDYW	IGHJ4	Group3
2	IGHV3-9	CAKDIGYSSGLVDYW	IGHJ4	Group3
2	IGHV3-49	CTRQDFWSGYYPDYW	IGHJ4	Group3
3	IGHV3-33	CARVVSYYYGMDVW	IGHJ6	Group3
2	IGHV5-51	CARGYWYFDLW	IGHJ2	Group3
2	IGHV3-30	CAKQSAIFMIYQTRAHFDYW	IGHJ4	Group3
2	IGHV3-48	CARGGTYYDFWSGYYNYYYGMDVW	IGHJ6	Group3
2	IGHV1-8	CARGGDGYNSYYFDYW	IGHJ4	Group3
2	IGHV3-48	CARPGGGYNWFDPW	IGHJ5	Group3
2	IGHV3-74	CARDVAGRYSYW	IGHJ4	Group3
2	IGHV3-15	CDYYHYYGMDVW	IGHJ6	Group3
3	IGHV3-53	CARDLVVYGMDVW	IGHJ6	Group3
2	IGHV3-30	CAKDRYCSGGSCYSGLDYW	IGHJ4	Group3
2	IGHV4-30-4	CARGSGYPW	IGHJ4	Group3
2	IGHV3-30	CARDGGNYMDVW	IGHJ6	Group3
3	IGHV3-11	CARDLGDYYYYGMDVW	IGHJ6	Group3
2	IGHV3-7	CAKGGWYPDYW	IGHJ4	Group3
2	IGHV2-5	CAHYYYDSSGYYSW	IGHJ4	Group3
2	IGHV3-72	CARGRNSFDYW	IGHJ4	Group3
2	IGHV3-74	CSVAGLYW	IGHJ4	Group3
2	IGHV1-2	CARDRCSGGSCYSYWFDPW	IGHJ5	Group3
2	IGHV3-30	CARGKGGSYYYGMDVW	IGHJ6	Group3
3	IGHV3-30	CARDTGGWFDPW	IGHJ5	Group3
2	IGHV3-74	CARDLSGRDDYW	IGHJ4	Group3
2	IGHV3-30	CARGRSEGYDYGGNRNFFDYW	IGHJ4	Group3
2	IGHV3-30	CAKDKYCSGGSCYSGFDYW	IGHJ4	Group3
2	IGHV3-74	CALFVRHGGMDVW	IGHJ6	Group3
2	IGHV3-30	CAKEEDAFDIW	IGHJ3	Group3
3	IGHV3-23	CAKEIRPNDYW	IGHJ4	Group3
2	IGHV3-33	CARRAVAGTDLDYW	IGHJ4	Group3
2	IGHV3-15	CDYYYYCAMDVW	IGHJ6	Group3
2	IGHV1-69	CARAYSNYYYYGMDVW	IGHJ6	Group3
2	IGHV3-33	CARDGGGGDWHWFDPW	IGHJ5	Group3
4	IGHV3-30	CAKDYGDYGAFDIW	IGHJ3	Group3
2	IGHV3-33	CAREGAVGATTGLDYW	IGHJ4	Group3
2	IGHV3-48	CARDDGIVVVPAAYYGMDVW	IGHJ6	Group3
2	IGHV3-15	CATGGLDYW	IGHJ4	Group3
2	IGHV3-15	CDYYYCYGMDVW	IGHJ6	Group3
2	IGHV3-15	CDYYYNYGMDVW	IGHJ6	Group3
2	IGHV2-5	CAHRRFLEWFFDYW	IGHJ4	Group3
2	IGHV4-59	CARLNTGPSYHFYYYIEVW	IGHJ6	Group3
2	IGHV3-33	CARDQRPDMDVW	IGHJ6	Group3
2	IGHV3-11	CARDGGDYYYYGMDVW	IGHJ6	Group3
2	IGHV1-69	CARDRDYYYGMDVW	IGHJ6	Group3
2	IGHV3-30	CARAHSGSYYYGMDVW	IGHJ6	Group3
2	IGHV3-7	CARDPTWGALDIW	IGHJ3	Group3
2	IGHV4-4	CARGFDYW	IGHJ4	Group3
2	IGHV3-23	CANDPNWESYW	IGHJ4	Group3
2	IGHV2-5	CAHRRTVTTFDYW	IGHJ4	Group3
2	IGHV3-30	CARDRYCSGGSCYSGFDYW	IGHJ4	Group3
2	IGHV3-11	CARDYGDYYYYGMDVW	IGHJ6	Group3
2	IGHV1-2	CARDQDYGMDVW	IGHJ6	Group3
2	IGHV3-30	CARDGGGYFQHW	IGHJ4	Group3
2	IGHV2-70	CARSNTVTRAFDIW	IGHJ3	Group3
2	IGHV4-59	CARHAGASFDSW	IGHJ4	Group3
2	IGHV3-74	CAREDIVVVPAFDYW	IGHJ4	Group3
2	IGHV3-23	CAKPHYSGSGSPDYW	IGHJ4	Group3
2	IGHV3-7	CASRPPDGTYYGVFDYW	IGHJ4	Group3
2	IGHV3-30	CARTYSGSYWSYFDYW	IGHJ4	Group3
2	IGHV3-74	CARGEYGDPFDYW	IGHJ4	Group3
2	IGHV3-9	CAKDMLGNYYYYGMDVW	IGHJ6	Group3
2	IGHV2-70	CARTSIAAAGTSLDYW	IGHJ4	Group3
2	IGHV3-74	CVRLLDLDYW	IGHJ4	Group3
2	IGHV3-53	CARDFGDLYFDYW	IGHJ4	Group3
2	IGHV3-23	CAKDILRWAFDFW	IGHJ3	Group3
2	IGHV3-48	CARDWNYYYYYGMDVW	IGHJ6	Group3
2	IGHV3-74	CAVAGAYW	IGHJ4	Group3
2	IGHV3-15	CTTDAEDYW	IGHJ4	Group3
2	IGHV4-31	CARVRITMIVVVDAFDIW	IGHJ3	Group3
2	IGHV3-74	CARAGNYRFDYW	IGHJ4	Group3
3	IGHV4-59	CARGPTRYYFDYW	IGHJ4	Group3
2	IGHV3-33	CARDLSYYYGMDVW	IGHJ6	Group3
2	IGHV2-5	CAHRGITMVRGSFDYW	IGHJ4	Group3
2	IGHV4-30-4	CAREGRFLEWLLSNYYYYYMDVW	IGHJ6	Group3
2	IGHV3-48	CARAGYCSSTSCYYYYYGMDVW	IGHJ6	Group3
2	IGHV2-70	CARIGKWELLPDYW	IGHJ4	Group3
2	IGHV4-59	CARGRHYYDSSGYYFDYW	IGHJ4	Group3
2	IGHV3-30-3	CARDSYGMDVW	IGHJ6	Group3
2	IGHV4-31	CARAYDSSGYYPDYW	IGHJ4	Group3
2	IGHV3-21	CARDRPFDYW	IGHJ4	Group3
2	IGHV3-11	CARGHYGLDVW	IGHJ6	Group3
2	IGHV4-59	CARGFDLW	IGHJ5	Group3
2	IGHV4-34	CARGIGGYW	IGHJ4	Group3
2	IGHV2-70	CARSYGSGSYFDYW	IGHJ4	Group3
2	IGHV4-4	CARNGYYCIDYW	IGHJ4	Group3
2	IGHV3-15	CTTAGTYW	IGHJ4	Group3
2	IGHV3-30	CARDGGSWFDPW	IGHJ5	Group3
2	IGHV3-30	CARDLGSGWYPW	IGHJ5	Group3
2	IGHV3-7	CASRPPDRIYYGVFDYW	IGHJ4	Group3
2	IGHV3-33	CARDGIVGATTGLDYW	IGHJ4	Group3
2	IGHV2-5	CAHRPAAGFDYW	IGHJ4	Group3
2	IGHV1-46	CSRGQQWLDRLGIPKNNWFDTW	IGHJ5	Group3
3	IGHV2-5	CAHYYYDSSGYYYW	IGHJ4	Group3
3	IGHV2-5	CAHRRIAVAGPYFDYW	IGHJ4	Group3
2	IGHV2-5	CAHRERSTFDYW	IGHJ4	Group3
2	IGHV1-3	CARGDGPGAYLIDYW	IGHJ4	Group3
2	IGHV3-7	CARVGSSSWYFDYW	IGHJ4	Group3
2	IGHV4-59	CARGEEWFDPW	IGHJ5	Group3
2	IGHV4-30-4	CARARITMIVVVGAFDIW	IGHJ3	Group3
2	IGHV3-48	CARDHDWAFDYW	IGHJ4	Group3
2	IGHV3-30	CARSRDGYKTFDYW	IGHJ4	Group3
2	IGHV3-30	CAREGHTSGRCGDFDIW	IGHJ3	Group3
2	IGHV3-23	CANFGSGWPNEYFQHW	IGHJ1	Group3
4	IGHV3-15	CTTGGAVW	IGHJ4	Group3
2	IGHV1-2	CARDGCSGGRCYSSWFDPW	IGHJ5	Group3
2	IGHV4-4	CATRRSYGGNSVGFYYYYYGMDVW	IGHJ6	Group3
2	IGHV2-5	CAHRRTVTPWYFDYW	IGHJ4	Group3
2	IGHV3-48	CATSLTVFDYW	IGHJ4	Group3
2	IGHV4-34	CARGGYSYGYGYW	IGHJ4	Group3
2	IGHV3-15	CDYYYYYGLDVW	IGHJ6	Group3
2	IGHV3-15	CTTDPREW	IGHJ4	Group3
2	IGHV5-51	CARRGVGVYYYGMDVW	IGHJ6	Group3
2	IGHV3-53	CARDSYGMDVW	IGHJ6	Group3
2	IGHV3-23	CAKRVDSSGYEKAFDVW	IGHJ3	Group3
2	IGHV3-15	CTTGSTGGEDDW	IGHJ4	Group3
3	IGHV3-74	CARDPYW	IGHJ4	Group3
2	IGHV3-30	CAREGGGGGFSCLDYW	IGHJ4	Group3
2	IGHV3-74	CARESRASGIFLDYW	IGHJ4	Group3
2	IGHV1-3	CARDYRSSLDYW	IGHJ4	Group3
2	IGHV5-10-1	CARHVAVSGWYDDYW	IGHJ4	Group3
2	IGHV4-59	CARILHYYDTTGPSYYFDFW	IGHJ4	Group3
2	IGHV7-4-1	CARDLVVVAATDYYYYGMDVW	IGHJ6	Group3
2	IGHV3-33	CARDSNGDYFDYW	IGHJ4	Group3
2	IGHV3-23	CAKGGSTAYFDYW	IGHJ4	Group3
2	IGHV2-70	CARYYYYGMDVW	IGHJ6	Group3
2	IGHV4-31	CARMGCLGGNCYWGDYW	IGHJ4	Group3
2	IGHV3-23	CASRTITAYSYFYLDVW	IGHJ6	Group3
2	IGHV7-4-1	CANYYGMDVW	IGHJ6	Group3
2	IGHV3-15	CEYYYYYGMDVW	IGHJ6	Group3
2	IGHV2-5	CAHRLATVTGPYFDYW	IGHJ4	Group3
2	IGHV4-59	CASYGMDVW	IGHJ6	Group3
2	IGHV4-34	CARGGGYSYGALDYW	IGHJ4	Group3
2	IGHV3-23	CVKDPLRHDFWGGYYTIEDDAW	IGHJ5	Group3
2	IGHV4-4	CTRARHNSGWSFDFW	IGHJ4	Group3
2	IGHV3-15	CTTHSSPDYW	IGHJ4	Group3
2	IGHV4-30-4	CARAPDYDSSGLDYW	IGHJ4	Group3
2	IGHV4-38-2	CARAGYGDPYYFDYW	IGHJ4	Group3
2	IGHV1-46	CARDDSSGYYGYW	IGHJ4	Group3
2	IGHV3-33	CARDHDILTGYYFDYW	IGHJ4	Group3
2	IGHV3-9	CAKDMAYYYGMDVW	IGHJ6	Group3
2	IGHV3-49	CTKDDFWSGYSDYW	IGHJ4	Group3
2	IGHV3-30	CARGRSEGYDYGGNRNFFDKW	IGHJ4	Group3
2	IGHV4-34	CARGSPGYW	IGHJ4	Group3
2	IGHV3-30-3	CARARGGSYYYGMDVW	IGHJ6	Group3
2	IGHV1-8	CARGHIVATIFHYYYYMDVW	IGHJ6	Group3
2	IGHV3-15	CTTGGGRW	IGHJ4	Group3
2	IGHV1-2	CARGDYDYYYGMDVW	IGHJ6	Group3
2	IGHV3-23	CAKGLGFSSGSYGPDYW	IGHJ4	Group3
2	IGHV3-30	CARARGGNYYYGMDVW	IGHJ6	Group3
2	IGHV4-59	CAMGFDPW	IGHJ4	Group3
2	IGHV4-31	CARVQRITIFGVVSCFDYW	IGHJ4	Group3
2	IGHV6-1	CARERRDAGGTGHLDYW	IGHJ4	Group3
2	IGHV3-15	CTTDDWYDSSGYTPAFGVW	IGHJ6	Group3
2	IGHV3-30	CAREGSGWTFDYW	IGHJ4	Group3
2	IGHV3-53	CARGYGDYYFDYW	IGHJ4	Group3
2	IGHV3-74	CTRDIGGRGGYW	IGHJ4	Group3
2	IGHV3-30	CARDRDYGDGDAFDIW	IGHJ3	Group3
2	IGHV3-33	CARVLSYYYGMDVW	IGHJ6	Group3
2	IGHV3-30	CARDGEVVRGVKYYYFDYW	IGHJ4	Group3
2	IGHV3-15	CTSRLVTTNDYW	IGHJ4	Group4
2	IGHV2-26	CARITGYRYYFDYW	IGHJ4	Group4
2	IGHV3-74	CVRGGVDYW	IGHJ4	Group4
3	IGHV1-58	CAADSSGYYDAFDIW	IGHJ3	Group4
6	IGHV4-59	CARGFDYW	IGHJ4	Group4
2	IGHV3-74	CVRDFGGNFDYW	IGHJ4	Group4
2	IGHV5-51	CARRRDGYLNWFDPW	IGHJ5	Group4
2	IGHV3-48	CVRDHNWAFDYW	IGHJ4	Group4
2	IGHV4-59	CAREIYGGNSRPFDYW	IGHJ4	Group4
2	IGHV5-51	CARRIAARPSFDYW	IGHJ4	Group4
2	IGHV3-74	CARGSGYYYFDYW	IGHJ4	Group4
3	IGHV3-33	CAREGIVGATTGLDYW	IGHJ4	Group4
2	IGHV3-53	CARGYGDYYFDYW	IGHJ4	Group4
4	IGHV3-23	CAKEIRPNDYW	IGHJ4	Group4
2	IGHV1-2	CARGCSGGTCFLFDYW	IGHJ4	Group4
2	IGHV4-31	CARARITMIVVVDAFDIW	IGHJ3	Group4
2	IGHV3-9	CAKGRGFAYGIDAFDIW	IGHJ3	Group4
2	IGHV4-34	CARGTTVTTFYYYYYGMDVW	IGHJ6	Group4
2	IGHV6-1	CARDQGALNVW	IGHJ6	Group4
2	IGHV3-33	CARDLTYYDFWSGYYPPYYYYGMDVW	IGHJ6	Group4
2	IGHV3-33	CARAYYYDSSGYYYPYYYYYGMDVW	IGHJ6	Group4
2	IGHV3-30	CAKTDYGDYYFDYW	IGHJ4	Group4
2	IGHV3-11	CARDRGDYYYYGMDVW	IGHJ6	Group4
2	IGHV4-59	CASYGMDVW	IGHJ6	Group4
2	IGHV3-9	CTKDLLPGGADVW	IGHJ6	Group4
2	IGHV3-73	CTRLDVW	IGHJ6	Group4
3	IGHV4-34	CARGAPGYW	IGHJ4	Group4
2	IGHV3-73	CTRLDYGMDAW	IGHJ6	Group4
2	IGHV3-33	CARDRYSSSWGYYFDYW	IGHJ4	Group4
3	IGHV3-23	CAKDPFYDFWSGYYFDYW	IGHJ4	Group4
2	IGHV3-73	CTHYGSGSYTTDYW	IGHJ4	Group4
3	IGHV3-23	CANEIRPNDYW	IGHJ4	Group4
2	IGHV3-53	CARSYGDYWFDPW	IGHJ4	Group4
2	IGHV4-34	CARGQYRRDYW	IGHJ4	Group4
2	IGHV4-59	CARTPPRGGFDYW	IGHJ4	Group4
2	IGHV3-53	CARDYGDYYFDYW	IGHJ4	Group4
2	IGHV3-21	CARDSTNFDYW	IGHJ4	Group4
2	IGHV3-30	CAKDYGDYGAFDIW	IGHJ3	Group4
2	IGHV1-2	CARESYGDYYYYGMDVW	IGHJ6	Group4
2	IGHV3-33	CARGDYGGNLDAFDIW	IGHJ3	Group4
2	IGHV4-34	CARGPTVTTFYYYYYGMDVW	IGHJ6	Group4
2	IGHV4-59	CARDYWGSLDYW	IGHJ4	Group4
2	IGHV3-74	CARAPDCGGGSCNSYHYYGMDVW	IGHJ6	Group4
2	IGHV4-31	CARARITMIVVVTYFDYW	IGHJ4	Group4
3	IGHV1-8	CARGGDGYNSYYFDYW	IGHJ4	Group4
2	IGHV3-23	CAKDGGGWYTTGWYYFDYW	IGHJ4	Group4
4	IGHV3-33	CAREGIVGATTGFDYW	IGHJ4	Group4
2	IGHV3-11	CARGDFWSGYYFDYW	IGHJ4	Group4
2	IGHV1-2	CARDLYYDFWSGYRTNYYYYYGMDVW	IGHJ6	Group4
2	IGHV3-48	CARSVEGHFDYW	IGHJ4	Group4
2	IGHV3-30	CARDRSGSYCIDYW	IGHJ4	Group4
2	IGHV3-11	CARHYASGSYDYW	IGHJ4	Group4
2	IGHV3-30	CARDLGGYFDYW	IGHJ4	Group4
2	IGHV3-7	CARDGVAPGIYFDYW	IGHJ4	Group4
2	IGHV4-34	CARGVPGYW	IGHJ4	Group4
2	IGHV3-23	CSKWRSGANADFDSW	IGHJ4	Group4
2	IGHV3-30	CARARGGGYFDAFDIW	IGHJ3	Group5
2	IGHV2-5	CAHRWFGESFDYW	IGHJ4	Group5
2	IGHV3-74	CARGNSGYGNFDYW	IGHJ4	Group5
2	IGHV4-39	CARGLYYFDYW	IGHJ4	Group5
2	IGHV3-49	CTREGNTVAPDYW	IGHJ4	Group5
5	IGHV7-4-1	CSSLRGGTAGPPGLAW		Group5
2	IGHV3-74	CARGFRDYW	IGHJ4	Group5
3	IGHV3-11	CARGHYGLDVW	IGHJ6	Group5
2	IGHV4-30-4	CAREGPYYYGMDVW	IGHJ6	Group5
2	IGHV1-3	CARDDGSTWCLDYW	IGHJ4	Group5
8	IGHV4-59	CARGFDYW	IGHJ4	Group5
2	IGHV1-18	CARDRSSSSLW	IGHJ4	Group5
4	IGHV3-74	CATSRTFDYW	IGHJ4	Group5
3	IGHV1-18	CARDRSTHDYW	IGHJ4	Group5
2	IGHV3-53	CARDYGDFYFDYW	IGHJ4	Group5
2	IGHV3-30	CAKDRSSSWSLDYW	IGHJ4	Group5
3	IGHV3-74	CARAGYYRFDYW	IGHJ4	Group5
2	IGHV3-7	CARDVAPRAVDYW	IGHJ4	Group5
3	IGHV3-7	CARIGYSSSSFDYW	IGHJ4	Group5
2	IGHV1-69	CARGNWFDPW	IGHJ5	Group5
2	IGHV3-23	CAKGAWLDYW	IGHJ4	Group5
2	IGHV3-30	CAKARGGNYFDAFDIW	IGHJ3	Group5
2	IGHV3-7	CARDPVRGDGYNFDYW	IGHJ4	Group5
2	IGHV6-1	CARSSPFDYW	IGHJ4	Group5
2	IGHV3-23	CVKGGWLDNW	IGHJ4	Group5
2	IGHV3-23	CAKTQYYLDYW	IGHJ4	Group5
2	IGHV3-33	CTRGPPFDPW	IGHJ5	Group5
2	IGHV3-23	CAKDLHWYGMDVW	IGHJ6	Group5
3	IGHV3-53	CARGYGDYYFDYW	IGHJ4	Group5
2	IGHV3-48	CAREGGRYFDYW	IGHJ4	Group5
2	IGHV3-30	CARARGGSYYYGMDVW	IGHJ6	Group5
2	IGHV4-59	CAREGGYGDYFDYW	IGHJ4	Group5
2	IGHV1-18	CARDIPPDYW	IGHJ4	Group5
3	IGHV3-15	CDYYYYYDMDVW	IGHJ6	Group5
2	IGHV1-3	CARLGYTGYDVGWFDPW	IGHJ5	Group5
2	IGHV3-74	CVRDRPNNWFDPW	IGHJ5	Group5
2	IGHV3-15	CDYYYYYGLDVW	IGHJ6	Group5
2	IGHV3-7	CVRARVDYW	IGHJ4	Group5
2	IGHV2-5	CAHRPGGFTYPYFDYW	IGHJ4	Group5
2	IGHV4-4	CARNFDYW	IGHJ4	Group5
2	IGHV1-69	CAGTDYW	IGHJ4	Group5
3	IGHV3-48	CVAGGLRFFDYW	IGHJ4	Group5
2	IGHV3-33	CARDLGMGRYFDYW	IGHJ4	Group5
2	IGHV3-48	CARGRDHAFDIW	IGHJ3	Group5
2	IGHV3-74	CATAGSYRFDSW	IGHJ4	Group5
2	IGHV1-2	CARLSEYW	IGHJ4	Group5
3	IGHV3-15	CDYYYYYGMDVW	IGHJ6	Group5
2	IGHV3-53	CARGYGDYYFDSW	IGHJ4	Group5
2	IGHV4-38-2	CARVDYPLYYFDYW	IGHJ4	Group5
2	IGHV3-13	CARGGSDAFDIW	IGHJ3	Group5
2	IGHV4-59	CARGSSGYYYGW	IGHJ4	Group5
2	IGHV3-48	CARDHDWAFDYW	IGHJ4	Group5
2	IGHV3-74	CARVGAVAGRAFDYW	IGHJ4	Group5
2	IGHV3-53	CARDYGDFYFDFW	IGHJ4	Group5
2	IGHV4-59	CARGFDFW	IGHJ4	Group5
2	IGHV3-33	CARDIDTSGHYYFDYW	IGHJ4	Group5
2	IGHV4-39	CARQDHLDHGDPNWFDPW	IGHJ5	Group5
2	IGHV3-53	CARGYGDYYFDFW	IGHJ4	Group5
2	IGHV3-9	CVKDLSPGGADVW	IGHJ6	Group5
2	IGHV6-1	CARGFLRTGFDYW	IGHJ4	Group5
2	IGHV4-59	CARGGASSKWLDPW	IGHJ5	Group5
2	IGHV3-74	CARGSSGYSYGW	IGHJ4	Group5
2	IGHV3-23	CAKAGSSGCFDYW	IGHJ4	Group5
2	IGHV3-74	CVRLLDLDYW	IGHJ4	Group5
2	IGHV3-30-3	CARGLGGNYYYFDYW	IGHJ4	Group5
2	IGHV3-48	CAREYYGFWAGYYFDYW	IGHJ4	Group5
2	IGHV3-23	CAKESGHAKPFDYW	IGHJ4	Group5
2	IGHV1-18	CARVHGYYHYMDVW	IGHJ6	Group5
2	IGHV4-59	CAERGGGYW	IGHJ4	Group5
2	IGHV3-7	CARDWDGSGPSIDYW	IGHJ4	Group5
2	IGHV3-30	CVSEVGPRSFDYW	IGHJ4	Group5
2	IGHV3-23	CAKVIRQLVPFDYW	IGHJ4	Group5
2	IGHV3-48	CARRYCSSTSCLFDYW	IGHJ4	Group5
2	IGHV3-73	CSRQTVSCHDFW	IGHJ4	Group5
2	IGHV3-7	CASGGHLDYW	IGHJ4	Group5
2	IGHV3-74	CARAGSYRFDYW	IGHJ4	Group5
2	IGHV3-74	CARAISGTRNAFDIW	IGHJ3	Group5
2	IGHV6-1	CARDPGWLDFDYW	IGHJ4	Group5
2	IGHV3-23	CAKDPNGDYVGAFDIW	IGHJ3	Group5
2	IGHV3-23	CANEIRPNDYW	IGHJ4	Group5
2	IGHV3-7	CATSRTFDYW	IGHJ4	Group5
2	IGHV3-30	CAKESDAFDIW	IGHJ3	Group5
2	IGHV3-33	CARGSGPGDYW	IGHJ4	Group5
2	IGHV3-7	CARSLDYW	IGHJ4	Group5
2	IGHV3-15	CDHYYYYGMDVW	IGHJ6	Group5
2	IGHV4-59	CARGFDPW	IGHJ5	Group5
2	IGHV3-15	CDYHYYYGMDVW	IGHJ6	Group5
2	IGHV3-15	CTTHSFPDYW	IGHJ4	Group5
2	IGHV3-23	CATTNHFDYW	IGHJ4	Group5
2	IGHV3-30	CARDWGSSGWYNWFDPW	IGHJ5	Group5
2	IGHV3-33	CARDTDTTSHYGRFDPW	IGHJ5	Group5
2	IGHV3-74	CARAGNYRFDYW	IGHJ4	Group5
2	IGHV3-48	CARVVDGMTGADYW	IGHJ4	Group5
2	IGHV3-11	CARDPDTSSKVDYW	IGHJ4	Group5
2	IGHV3-23	CAKAGILAGYFPQNFDYW	IGHJ4	Group5
2	IGHV3-15	CTTHSSPDYW	IGHJ4	Group5
