## Supplementary Table S2 for "The Longitudinal Analysis of Convergent Antibody VDJ Regions in SARS-CoV-2 Positive Patients Using RNA-seq"

### Sheet: Convergent_VDJs
Cluster ID	VH gene	CDR3	JH gene	Group
1	IGHV3-23	CAKDSGSYLDYW	IGHJ4	Group1
1	IGHV3-23	CAKDLGGYLDYW	IGHJ4	Group1
1	IGHV3-23	CAKDLGGYFDYW	IGHJ4	Group2
2	IGHV3-23	CAKGGWLDDW	IGHJ4	Group1
2	IGHV3-23	CVKGGWLDYW	IGHJ4	Group1
2	IGHV3-23	CAKGAWLDYW	IGHJ4	Group5
2	IGHV3-23	CVKGGWLDNW	IGHJ4	Group5
3	IGHV3-21	CARDYYGDYYFDYW	IGHJ4	Group1
3	IGHV3-21	CARDYYGDYAFDYW	IGHJ4	Group1
4	IGHV3-53	CARDLVYYGMDVW	IGHJ6	Group1
4	IGHV3-53	CARDLYYYGMDVW	IGHJ6	Group1
4	IGHV3-53	CARDLDYYGMDVW	IGHJ6	Group1
4	IGHV3-53	CARDAVVYGMDVW	IGHJ6	Group1
4	IGHV3-53	CARDLMVYGMDVW	IGHJ6	Group1
4	IGHV3-53	CARDLVAYGMDVW	IGHJ6	Group1
4	IGHV3-53	CARDLVVYGMDVW	IGHJ6	Group2
4	IGHV3-53	CARDLYYYGMDVW	IGHJ6	Group2
4	IGHV3-53	CARDLVAYGMDVW	IGHJ6	Group2
4	IGHV3-53	CARDGYYYGMDVW	IGHJ6	Group3
4	IGHV3-53	CARDLVVYGMDVW	IGHJ6	Group3
5	IGHV3-49	CTRYDFWSGYYFDYW	IGHJ4	Group1
5	IGHV3-49	CTRHDFWSGYYLDYW	IGHJ4	Group1
5	IGHV3-49	CTRDDFWSGYYSDYW	IGHJ4	Group1
5	IGHV3-49	CTRNDFWSGYYFDYW	IGHJ4	Group1
5	IGHV3-49	CTRADFWSGYYSDYW	IGHJ4	Group1
5	IGHV3-49	CTRGDFWSGYYFDYW	IGHJ4	Group1
5	IGHV3-49	CTRHDFWSGYYIDYW	IGHJ4	Group1
5	IGHV3-49	CTSHDFWSGYYFDYW	IGHJ4	Group1
5	IGHV3-49	CTRHDFWSGYYFDYW	IGHJ4	Group1
5	IGHV3-49	CTRNDFWSGYYFDYW	IGHJ4	Group2
5	IGHV3-49	CTRHDFWSGYYFDYW	IGHJ4	Group3
5	IGHV3-49	CTRDDFWSGYYSDYW	IGHJ4	Group3
5	IGHV3-49	CTRNDFWSGYYSDYW	IGHJ4	Group3
5	IGHV3-49	CTRQDFWSGYYPDYW	IGHJ4	Group3
6	IGHV3-15	CTTDLHDYGDGDYW	IGHJ4	Group1
6	IGHV3-15	CTTDLHDYGDYDYW	IGHJ4	Group1
6	IGHV3-15	CTTDLHDYGDLDYW	IGHJ4	Group1
6	IGHV3-15	CTTDLHDFGDKDYW	IGHJ4	Group1
6	IGHV3-15	CTTDLHDYGDKDYW	IGHJ4	Group1
6	IGHV3-15	CTTDLHDDGDKDYW	IGHJ4	Group1
6	IGHV3-15	CTTDLHDYGDRDYW	IGHJ4	Group1
6	IGHV3-15	CTTDLHDYGDKDYW	IGHJ4	Group2
7	IGHV3-15	CTTGGLDIW	IGHJ4	Group1
7	IGHV3-15	CATGGLDYW	IGHJ4	Group1
7	IGHV3-15	CTTGGLDVW	IGHJ4	Group1
7	IGHV3-15	CATGGLDYW	IGHJ4	Group2
7	IGHV3-15	CATGGLDYW	IGHJ4	Group3
8	IGHV3-15	CDYYYYYGMDVW	IGHJ6	Group1
8	IGHV3-15	CDYYYYSGMDVW	IGHJ6	Group1
8	IGHV3-15	CDYYYYYAMDVW	IGHJ6	Group1
8	IGHV3-15	CDYYYYYDMDVW	IGHJ6	Group1
8	IGHV3-15	CDYNYYYGMDVW	IGHJ6	Group1
8	IGHV3-15	CDYYYYYGLDVW	IGHJ6	Group1
8	IGHV3-15	CDYYYYYGVDVW	IGHJ6	Group1
8	IGHV3-15	CDYFYYYGLDVW	IGHJ6	Group1
8	IGHV3-15	CDYYYYNGMDVW	IGHJ6	Group1
8	IGHV3-15	CDYSYYYGMDVW	IGHJ6	Group1
8	IGHV3-15	CDYYYYYYMDVW	IGHJ6	Group1
8	IGHV3-15	CDYYYYYGMDVW	IGHJ6	Group3
8	IGHV3-15	CDYHYYYGMDVW	IGHJ6	Group3
8	IGHV3-15	CDYYHYYGMDVW	IGHJ6	Group3
8	IGHV3-15	CDYYYYCAMDVW	IGHJ6	Group3
8	IGHV3-15	CDYYYCYGMDVW	IGHJ6	Group3
8	IGHV3-15	CDYYYNYGMDVW	IGHJ6	Group3
8	IGHV3-15	CDYYYYYGLDVW	IGHJ6	Group3
8	IGHV3-15	CEYYYYYGMDVW	IGHJ6	Group3
8	IGHV3-15	CDYYYYYDMDVW	IGHJ6	Group5
8	IGHV3-15	CDYYYYYGLDVW	IGHJ6	Group5
8	IGHV3-15	CDYYYYYGMDVW	IGHJ6	Group5
8	IGHV3-15	CDHYYYYGMDVW	IGHJ6	Group5
8	IGHV3-15	CDYHYYYGMDVW	IGHJ6	Group5
9	IGHV3-33	CAREGIVGATTGLDYW	IGHJ4	Group1
9	IGHV3-33	CAREGLVGATTGLDYW	IGHJ4	Group1
9	IGHV3-33	CAREGIVGATTGFDYW	IGHJ4	Group1
9	IGHV3-33	CARDGIVGATTGLDYW	IGHJ4	Group1
9	IGHV3-33	CARDGLVGATTGFDYW	IGHJ4	Group1
9	IGHV3-33	CAREGLVGATTGFDYW	IGHJ4	Group1
9	IGHV3-33	CARDGEVGATTGIDYW	IGHJ4	Group1
9	IGHV3-33	CAREGIVGATTGFDYW	IGHJ4	Group3
9	IGHV3-33	CAREGLVGATTGFDYW	IGHJ4	Group3
9	IGHV3-33	CAREGIVGATTGVDYW	IGHJ4	Group3
9	IGHV3-33	CAREGQVGATTGFDYW	IGHJ4	Group3
9	IGHV3-33	CAREGIVGATTGLDYW	IGHJ4	Group3
9	IGHV3-33	CAREGAVGATTGLDYW	IGHJ4	Group3
9	IGHV3-33	CARDGIVGATTGLDYW	IGHJ4	Group3
9	IGHV3-33	CAREGIVGATTGLDYW	IGHJ4	Group4
9	IGHV3-33	CAREGIVGATTGFDYW	IGHJ4	Group4
10	IGHV3-53	CARDYGDFYFDYW	IGHJ4	Group1
10	IGHV3-53	CARGYGDYYFDYW	IGHJ4	Group1
10	IGHV3-53	CARDWGELYFDYW	IGHJ4	Group1
10	IGHV3-53	CARDYGDYYFDYW	IGHJ4	Group1
10	IGHV3-53	CARDYGDLYFDYW	IGHJ4	Group1
10	IGHV3-53	CARDYGDFYFDYW	IGHJ4	Group2
10	IGHV3-53	CARSYGDYYFDYW	IGHJ4	Group2
10	IGHV3-53	CARDYGDYYFDYW	IGHJ4	Group3
10	IGHV3-53	CARDWGEYYFDYW	IGHJ4	Group3
10	IGHV3-53	CARDYGDFYFDYW	IGHJ4	Group3
10	IGHV3-53	CARDFGDLYFDYW	IGHJ4	Group3
10	IGHV3-53	CARGYGDYYFDYW	IGHJ4	Group3
10	IGHV3-53	CARGYGDYYFDYW	IGHJ4	Group4
10	IGHV3-53	CARSYGDYWFDPW	IGHJ4	Group4
10	IGHV3-53	CARDYGDYYFDYW	IGHJ4	Group4
10	IGHV3-53	CARDYGDFYFDYW	IGHJ4	Group5
10	IGHV3-53	CARGYGDYYFDYW	IGHJ4	Group5
10	IGHV3-53	CARGYGDYYFDSW	IGHJ4	Group5
10	IGHV3-53	CARDYGDFYFDFW	IGHJ4	Group5
10	IGHV3-53	CARGYGDYYFDFW	IGHJ4	Group5
11	IGHV3-66	CARDYGDFYFDYW	IGHJ4	Group1
11	IGHV3-66	CARGYGDYYFDYW	IGHJ4	Group1
11	IGHV3-66	CARDYGDYYFDYW	IGHJ4	Group1
11	IGHV3-66	CARDYGDFYFDYW	IGHJ4	Group2
11	IGHV3-66	CARDYGDYYFDYW	IGHJ4	Group2
11	IGHV3-66	CARGYGDYYFDYW	IGHJ4	Group3
12	IGHV4-59	CARGFDYW	IGHJ4	Group1
12	IGHV4-59	CARGFDPW	IGHJ4	Group1
12	IGHV4-59	CARGFDYW	IGHJ4	Group2
12	IGHV4-59	CARGFDYW	IGHJ4	Group3
12	IGHV4-59	CARGFDPW	IGHJ4	Group3
12	IGHV4-59	CAMGFDPW	IGHJ4	Group3
12	IGHV4-59	CARGFDYW	IGHJ4	Group4
12	IGHV4-59	CARGFDYW	IGHJ4	Group5
12	IGHV4-59	CARGFDFW	IGHJ4	Group5
13	IGHV3-9	CAKDIGYSSGGLDYW	IGHJ4	Group1
13	IGHV3-9	CAKDIGYSSGLVDYW	IGHJ4	Group3
14	IGHV4-34	CARGAPDYW	IGHJ4	Group1
14	IGHV4-34	CARGVPGYW	IGHJ4	Group1
14	IGHV4-34	CARGAPGFW	IGHJ4	Group1
14	IGHV4-34	CARGAPGYW	IGHJ4	Group1
14	IGHV4-34	CARGSPGYW	IGHJ4	Group1
14	IGHV4-34	CARGVPGFW	IGHJ4	Group1
14	IGHV4-34	CTRGAPGYW	IGHJ4	Group1
14	IGHV4-34	CARGVPGYW	IGHJ4	Group2
14	IGHV4-34	CARGAPGYW	IGHJ4	Group2
14	IGHV4-34	CARGAPGYW	IGHJ4	Group3
14	IGHV4-34	CTRGAPGYW	IGHJ4	Group3
14	IGHV4-34	CARGAPGFW	IGHJ4	Group3
14	IGHV4-34	CARGIGGYW	IGHJ4	Group3
14	IGHV4-34	CARGSPGYW	IGHJ4	Group3
14	IGHV4-34	CARGAPGYW	IGHJ4	Group4
14	IGHV4-34	CARGVPGYW	IGHJ4	Group4
15	IGHV4-34	CARGGGYSYGALDYW	IGHJ4	Group1
15	IGHV4-34	CARGGGYSYGAIDYW	IGHJ4	Group1
15	IGHV4-34	CARGGGYSYGALDYW	IGHJ4	Group3
16	IGHV3-15	CTTAGTYW	IGHJ4	Group1
16	IGHV3-15	CTSSGSYW	IGHJ4	Group1
16	IGHV3-15	CTTGWALW	IGHJ4	Group1
16	IGHV3-15	CTTGGAGW	IGHJ4	Group1
16	IGHV3-15	CTTGGRLW	IGHJ4	Group1
16	IGHV3-15	CTTGGAAW	IGHJ4	Group1
16	IGHV3-15	CTTSGTYW	IGHJ4	Group1
16	IGHV3-15	CTTSGSYW	IGHJ4	Group1
16	IGHV3-15	CTTRGGYW	IGHJ4	Group1
16	IGHV3-15	CTTRGGYW	IGHJ4	Group2
16	IGHV3-15	CTTGGAAW	IGHJ4	Group3
16	IGHV3-15	CTTSGLYW	IGHJ4	Group3
16	IGHV3-15	CTTGGASW	IGHJ4	Group3
16	IGHV3-15	CTTGGGYW	IGHJ4	Group3
16	IGHV3-15	CTAAGIYW	IGHJ4	Group3
16	IGHV3-15	CTTAGTYW	IGHJ4	Group3
16	IGHV3-15	CTTGGAVW	IGHJ4	Group3
16	IGHV3-15	CTTGGGRW	IGHJ4	Group3
17	IGHV4-34	CARGRTVTTFYYYYGMDVW	IGHJ6	Group1
17	IGHV4-34	CARGKTVTTFYYYYGMDVW	IGHJ6	Group1
17	IGHV4-34	CARGRTVTTFYYYYGMDVW	IGHJ6	Group3
17	IGHV4-34	CARGRPVTTFYYYYGMDVW	IGHJ6	Group3
17	IGHV4-34	CARGRAVTTFYYYYGMDVW	IGHJ6	Group3
18	IGHV4-59	CAREGYYDSSAYYHHDAFDIW	IGHJ3	Group1
18	IGHV4-59	CAREGYYDSSGYYHHDAFDIW	IGHJ3	Group1
18	IGHV4-59	CAREGYYDSSGYYNHDAFDIW	IGHJ3	Group1
18	IGHV4-59	CAREGYYDSSGYYHHDAFDIW	IGHJ3	Group2
19	IGHV1-46	CARAPSDYYGMDVW	IGHJ6	Group1
19	IGHV1-46	CARAPSDFYGMDVW	IGHJ6	Group1
19	IGHV1-46	CARAPSDYYGMDVW	IGHJ6	Group2
20	IGHV3-9	CAKDMGDYW	IGHJ4	Group1
20	IGHV3-9	CAKDEGGYW	IGHJ4	Group1
21	IGHV3-11	CARGDFWSGYYFDYW	IGHJ4	Group1
21	IGHV3-11	CARGDFWSGYYFDYW	IGHJ4	Group3
21	IGHV3-11	CARGDFWSGYYFDYW	IGHJ4	Group4
22	IGHV3-30	CARATGGGYYYGMDVW	IGHJ6	Group1
22	IGHV3-30	CARATKGGYYYGMDVW	IGHJ6	Group1
22	IGHV3-30	CARAMGGNYYYGMDVW	IGHJ6	Group1
22	IGHV3-30	CARARGGNYYYGMDVW	IGHJ6	Group1
22	IGHV3-30	CARALGGSYYYGMDVW	IGHJ6	Group1
22	IGHV3-30	CARPLGGNYYYGMDVW	IGHJ6	Group1
22	IGHV3-30	CARARGGGYYYGMDVW	IGHJ6	Group3
22	IGHV3-30	CARAVAGNYYYGMDVW	IGHJ6	Group3
22	IGHV3-30	CARALGGGYYYGMDVW	IGHJ6	Group3
22	IGHV3-30	CARGKGGSYYYGMDVW	IGHJ6	Group3
22	IGHV3-30	CARAHSGSYYYGMDVW	IGHJ6	Group3
22	IGHV3-30	CARARGGNYYYGMDVW	IGHJ6	Group3
22	IGHV3-30	CARARGGSYYYGMDVW	IGHJ6	Group5
23	IGHV4-59	CARGFDPW	IGHJ5	Group1
23	IGHV4-59	CARGFDYW	IGHJ5	Group1
23	IGHV4-59	CARGFDPW	IGHJ5	Group2
23	IGHV4-59	CAMGFDPW	IGHJ5	Group2
23	IGHV4-59	CARGFDPW	IGHJ5	Group3
23	IGHV4-59	CARGFDYW	IGHJ5	Group3
23	IGHV4-59	CARGFDLW	IGHJ5	Group3
23	IGHV4-59	CARGFDPW	IGHJ5	Group5
24	IGHV3-23	CAKDPFYDFWSGYYFDYW	IGHJ4	Group1
24	IGHV3-23	CAKDPHYDFWSGYYFDYW	IGHJ4	Group1
24	IGHV3-23	CAKDPYYDFWSGYYFDYW	IGHJ4	Group1
24	IGHV3-23	CAKDPFYDFWSGYYYDYW	IGHJ4	Group1
24	IGHV3-23	CAKDPFYDFWSGYYFDYW	IGHJ4	Group2
24	IGHV3-23	CAKDPYYDFWSGYYFDYW	IGHJ4	Group3
24	IGHV3-23	CAKDPFYDFWSGYYFDYW	IGHJ4	Group3
24	IGHV3-23	CAKDPHYDFWSGLYFDYW	IGHJ4	Group3
24	IGHV3-23	CAKDPHYDFWSGYYFDYW	IGHJ4	Group3
24	IGHV3-23	CAKDPFYDFWSGYYFDYW	IGHJ4	Group4
25	IGHV3-30	CARDYYDSSGYSSGMDVW	IGHJ6	Group1
25	IGHV3-30	CARDLYDSSGYSYGMDVW	IGHJ6	Group1
26	IGHV3-74	CAKSDWFDPW	IGHJ5	Group1
26	IGHV3-74	CARSDWLDPW	IGHJ5	Group1
27	IGHV4-31	CARARITMIVVVDAFDIW	IGHJ3	Group1
27	IGHV4-31	CARARITMIVVVNAFDIW	IGHJ3	Group2
27	IGHV4-31	CARARITMIVVVSAFDIW	IGHJ3	Group2
27	IGHV4-31	CARARITMIVVVDAFDIW	IGHJ3	Group3
27	IGHV4-31	CARVKITMIVVVDAFDIW	IGHJ3	Group3
27	IGHV4-31	CARVRITMIVVADAFDIW	IGHJ3	Group3
27	IGHV4-31	CARARITMIVVVNAFDIW	IGHJ3	Group3
27	IGHV4-31	CARASITMIVVVDAFDIW	IGHJ3	Group3
27	IGHV4-31	CARVRITMIVVVDAFDIW	IGHJ3	Group3
27	IGHV4-31	CARARITMIVVVDAFDIW	IGHJ3	Group4
28	IGHV3-23	CAKDQGSDYGDQLDYW	IGHJ4	Group1
28	IGHV3-23	CAKDRGSDYGDQLDYW	IGHJ4	Group1
28	IGHV3-23	CAKDRGIDYGDQLDYW	IGHJ4	Group1
28	IGHV3-23	CAKDRGSDYGDQLEYW	IGHJ4	Group1
28	IGHV3-23	CAKDQGTDYGDQLDYW	IGHJ4	Group1
28	IGHV3-23	CAKDRGNDYGDQLDYW	IGHJ4	Group1
28	IGHV3-23	CAKDRGTDYGDQLDYW	IGHJ4	Group1
28	IGHV3-23	CAKDRGHDYGDQLDYW	IGHJ4	Group1
28	IGHV3-23	CAKDRGNDYGDQLDYW	IGHJ4	Group2
28	IGHV3-23	CAKDRGNDYGDQLDYW	IGHJ4	Group3
29	IGHV3-30	CARDHSGWYLDYW	IGHJ4	Group1
29	IGHV3-30	CARDRSGWYLDYW	IGHJ4	Group1
30	IGHV1-24	CATEGGFDYW	IGHJ4	Group1
30	IGHV1-24	CATEAGLDYW	IGHJ4	Group1
30	IGHV1-24	CATDLGLDYW	IGHJ4	Group2
30	IGHV1-24	CATDLGFDYW	IGHJ4	Group2
31	IGHV3-15	CTTDRYYDYVWGSYRYLDYW	IGHJ4	Group1
31	IGHV3-15	CTTDRYYDYIWGSYRFLDYW	IGHJ4	Group1
31	IGHV3-15	CTTDRYYDYIWGSYRYTDYW	IGHJ4	Group1
32	IGHV3-9	CAKDSDGMDVW	IGHJ6	Group1
32	IGHV3-9	CAKDPDGMDVW	IGHJ6	Group2
33	IGHV3-33	CARELSAYYGMDVW	IGHJ6	Group1
33	IGHV3-33	CARAVSYYYGMDVW	IGHJ6	Group1
33	IGHV3-33	CARVVSYYYGMDVW	IGHJ6	Group1
33	IGHV3-33	CARDLSYYYGMDVW	IGHJ6	Group1
33	IGHV3-33	CARVLSYYYGMDVW	IGHJ6	Group1
33	IGHV3-33	CARVLSPYYGMDVW	IGHJ6	Group1
33	IGHV3-33	CARSLSYYYGMDVW	IGHJ6	Group1
33	IGHV3-33	CARDLLAYYGMDVW	IGHJ6	Group1
33	IGHV3-33	CARVASYYYGMDVW	IGHJ6	Group2
33	IGHV3-33	CARVVSYYYGMDVW	IGHJ6	Group2
33	IGHV3-33	CARTLSYYYGMDVW	IGHJ6	Group3
33	IGHV3-33	CARAVSYYYGMDVW	IGHJ6	Group3
33	IGHV3-33	CARVLSPYYGMDVW	IGHJ6	Group3
33	IGHV3-33	CARSPSYYYGMDVW	IGHJ6	Group3
33	IGHV3-33	CARVVSYYYGMDVW	IGHJ6	Group3
33	IGHV3-33	CARDLSYYYGMDVW	IGHJ6	Group3
33	IGHV3-33	CARVLSYYYGMDVW	IGHJ6	Group3
34	IGHV3-30	CARDGGGWFDPW	IGHJ5	Group1
34	IGHV3-30	CAREGGNWFDPW	IGHJ5	Group1
34	IGHV3-30	CARDLGGWFDPW	IGHJ5	Group1
34	IGHV3-30	CARDGGGWFDPW	IGHJ5	Group2
34	IGHV3-30	CARDGGNWFDPW	IGHJ5	Group3
34	IGHV3-30	CARDLGGYFDYW	IGHJ5	Group3
34	IGHV3-30	CARGGGDWFDPW	IGHJ5	Group3
34	IGHV3-30	CARDLSGRFDPW	IGHJ5	Group3
34	IGHV3-30	CARDGGGWFDPW	IGHJ5	Group3
34	IGHV3-30	CARDTGGWFDPW	IGHJ5	Group3
34	IGHV3-30	CARDGGSWFDPW	IGHJ5	Group3
35	IGHV4-34	CARGTTVTTFYYYYYGMDVW	IGHJ6	Group1
35	IGHV4-34	CARGRTVTTFFYYYYGMDVW	IGHJ6	Group1
35	IGHV4-34	CARGPTVTTFYYYYYGMDVW	IGHJ6	Group3
35	IGHV4-34	CARGRAVTTFFYYYYGMDVW	IGHJ6	Group3
35	IGHV4-34	CARGPPVTTFFYYYYGMDVW	IGHJ6	Group3
35	IGHV4-34	CARGTTVTRFYYYYYGMDVW	IGHJ6	Group3
35	IGHV4-34	CARGTTVTTFYYYYYGMDVW	IGHJ6	Group4
35	IGHV4-34	CARGPTVTTFYYYYYGMDVW	IGHJ6	Group4
36	IGHV1-24	CATEGVW	IGHJ4	Group1
36	IGHV1-24	CATEGYW	IGHJ4	Group1
36	IGHV1-24	CATDGIW	IGHJ4	Group1
36	IGHV1-24	CATDGIW	IGHJ4	Group2
37	IGHV4-61	CARGFDYW	IGHJ4	Group1
37	IGHV4-61	CARGFDYW	IGHJ4	Group2
38	IGHV3-49	CTRDDFWSGYWGYW	IGHJ4	Group1
38	IGHV3-49	CTRDDFWSGYSDYW	IGHJ4	Group1
38	IGHV3-49	CTRDDFWSGYFDYW	IGHJ4	Group1
38	IGHV3-49	CTRDDFWSGYYPYW	IGHJ4	Group1
38	IGHV3-49	CTRDDFWSGYYDYW	IGHJ4	Group1
38	IGHV3-49	CTRDDFWSGYSNYW	IGHJ4	Group1
38	IGHV3-49	CTRDDFWSGYFDYW	IGHJ4	Group2
38	IGHV3-49	CTRDDFWSGYSDYW	IGHJ4	Group2
38	IGHV3-49	CTRDDFWSGYLDYW	IGHJ4	Group2
38	IGHV3-49	CTRDDFWSGYSDYW	IGHJ4	Group3
38	IGHV3-49	CTKDDFWSGYSDYW	IGHJ4	Group3
39	IGHV3-33	CARSLVYYGMDVW	IGHJ6	Group1
39	IGHV3-33	CARVLSYYGMDVW	IGHJ6	Group2
39	IGHV3-33	CARVLTIYGMDVW	IGHJ6	Group3
39	IGHV3-33	CARVLSYYGMDVW	IGHJ6	Group3
39	IGHV3-33	CARVLTFYGMDVW	IGHJ6	Group3
40	IGHV4-4	CARGWAFDIW	IGHJ3	Group1
40	IGHV4-4	CARGWAFDIW	IGHJ3	Group3
41	IGHV3-21	CAREGIVGATTGFDYW	IGHJ4	Group1
41	IGHV3-21	CAREGIVGATTGFDYW	IGHJ4	Group3
42	IGHV4-59	CARGQLWLDYW	IGHJ4	Group1
42	IGHV4-59	CARGQLWLDYW	IGHJ4	Group2
43	IGHV3-21	CASIAAAGTLYYYYGMDVW	IGHJ6	Group1
43	IGHV3-21	CASLAAAGMLYYYYGMDVW	IGHJ6	Group2
44	IGHV3-74	CAREDIVVVPAIDYW	IGHJ4	Group1
44	IGHV3-74	CAREDIVVVPAFDYW	IGHJ4	Group1
44	IGHV3-74	CAREDIVVVPAFDYW	IGHJ4	Group3
45	IGHV3-23	CAKGRITMIVVVDFDYW	IGHJ4	Group1
45	IGHV3-23	CAKGRITMIVVVDFDYW	IGHJ4	Group2
46	IGHV3-7	CARGHYGMDVW	IGHJ6	Group1
46	IGHV3-7	CARGHYGMDVW	IGHJ6	Group3
47	IGHV1-58	CAAPYCSSTSCYDAFDIW	IGHJ3	Group1
47	IGHV1-58	CAAPYCSGGSCYDAFDIW	IGHJ3	Group1
47	IGHV1-58	CAAPYCSSTSCNDAFDIW	IGHJ3	Group1
47	IGHV1-58	CAAPYCSSTSCSDAFDIW	IGHJ3	Group1
47	IGHV1-58	CAAPYCSGGSCHDAFDIW	IGHJ3	Group3
48	IGHV3-30	CARGYGDYYFDYW	IGHJ4	Group1
48	IGHV3-30	CARDYGDFYFDYW	IGHJ4	Group1
49	IGHV3-30	CARDLGGYLDYW	IGHJ4	Group1
49	IGHV3-30	CARDLGGYFDYW	IGHJ4	Group2
49	IGHV3-30	CARDIGGYFDYW	IGHJ4	Group2
49	IGHV3-30	CARDSGSYLNYW	IGHJ4	Group3
49	IGHV3-30	CARDLGGYFDYW	IGHJ4	Group3
49	IGHV3-30	CARDSGGLFDYW	IGHJ4	Group3
49	IGHV3-30	CARDGGSYLDYW	IGHJ4	Group3
49	IGHV3-30	CARDLGGYFDYW	IGHJ4	Group4
50	IGHV3-30-3	CARDGGNWFDPW	IGHJ5	Group1
50	IGHV3-30-3	CARDGGGWFDPW	IGHJ5	Group1
50	IGHV3-30-3	CARDGGGWFDPW	IGHJ5	Group2
51	IGHV3-23	CAKDPYYYDSSGYYPFDYW	IGHJ4	Group1
51	IGHV3-23	CAKDPYYYDSSGYYPFDYW	IGHJ4	Group3
52	IGHV3-15	CTTDPRYW	IGHJ4	Group1
52	IGHV3-15	CTTDPREW	IGHJ4	Group3
53	IGHV3-21	CASPRGYSYGPFDYW	IGHJ4	Group1
53	IGHV3-21	CATPRGYSYGPFDYW	IGHJ4	Group2
54	IGHV2-70	CARIPYDILTGYYYGMDVW	IGHJ6	Group1
54	IGHV2-70	CARIRYDILTGYYYGMDVW	IGHJ6	Group2
55	IGHV4-34	CARGFDYW	IGHJ4	Group1
55	IGHV4-34	CARGFDYW	IGHJ4	Group2
55	IGHV4-34	CARGGVYW	IGHJ4	Group3
56	IGHV1-8	CARGFDYW	IGHJ4	Group1
56	IGHV1-8	CARGFDYW	IGHJ4	Group2
57	IGHV3-20	CARGYNYGPFDSW	IGHJ4	Group1
57	IGHV3-20	CARGYNYGPFDYW	IGHJ4	Group3
58	IGHV1-18	CARAEAYSNYEDYW	IGHJ4	Group1
58	IGHV1-18	CARGEAYSNYPDYW	IGHJ4	Group1
58	IGHV1-18	CARGEAYGNYEDYW	IGHJ4	Group1
59	IGHV3-48	CARGGGDYW	IGHJ4	Group1
59	IGHV3-48	CARGGGDYW	IGHJ4	Group3
59	IGHV3-48	CARAGGDYW	IGHJ4	Group3
60	IGHV4-59	CARGFDLW	IGHJ2	Group1
60	IGHV4-59	CARGFDLW	IGHJ2	Group2
60	IGHV4-59	CARGFDLW	IGHJ2	Group3
61	IGHV3-11	CARGHYGLDVW	IGHJ6	Group1
61	IGHV3-11	CARGHYGLDVW	IGHJ6	Group3
61	IGHV3-11	CARGHYGLDVW	IGHJ6	Group5
62	IGHV3-74	CVRLLDLDYW	IGHJ4	Group1
62	IGHV3-74	CVRLLDLDYW	IGHJ4	Group3
62	IGHV3-74	CVRLLDLDYW	IGHJ4	Group5
63	IGHV3-23	CAKDGGGWYTSGWYYFDYW	IGHJ4	Group1
63	IGHV3-23	CTKDGGGWYTSGWYYFDYW	IGHJ4	Group1
63	IGHV3-23	CAKDGGGWLTSGWYYFDYW	IGHJ4	Group3
63	IGHV3-23	CAKDGGGWYTTGWYYFDYW	IGHJ4	Group4
64	IGHV3-9	CAKDLLGLYYYYGMDVW	IGHJ6	Group1
64	IGHV3-9	CAKDMLGNYYYYGMDVW	IGHJ6	Group3
65	IGHV5-51	CARLGYSGSYFGAFDIW	IGHJ3	Group1
65	IGHV5-51	CARLGYSGSYFGAFDFW	IGHJ3	Group1
66	IGHV3-66	CARDLSYYGMDVW	IGHJ6	Group1
66	IGHV3-66	CARDLDYYGMDVW	IGHJ6	Group2
67	IGHV3-33	CARDLVGATYFDYW	IGHJ4	Group1
67	IGHV3-33	CARDLVGATYFDYW	IGHJ4	Group3
68	IGHV2-70	CARYYYYGMDVW	IGHJ6	Group1
68	IGHV2-70	CARYYYYGMDVW	IGHJ6	Group2
68	IGHV2-70	CARYYYYGMDVW	IGHJ6	Group3
69	IGHV3-30	CAREGSGWTFDYW	IGHJ4	Group2
69	IGHV3-30	CAREGSGWTFDYW	IGHJ4	Group3
70	IGHV3-73	CTRLDVW	IGHJ6	Group2
70	IGHV3-73	CTRLDVW	IGHJ6	Group4
71	IGHV1-18	CARDAGGLFDYW	IGHJ4	Group2
71	IGHV1-18	CARDLGGYFDYW	IGHJ4	Group2
72	IGHV3-74	CARPPYW	IGHJ4	Group2
72	IGHV3-74	CARDPYW	IGHJ4	Group3
73	IGHV3-23	CAKGYSPDYW	IGHJ4	Group2
73	IGHV3-23	CANGYSPDYW	IGHJ4	Group2
73	IGHV3-23	CAKGYSPDYR	IGHJ4	Group2
73	IGHV3-23	CAKGYSPDYW	IGHJ4	Group3
73	IGHV3-23	CANGYSPDYW	IGHJ4	Group3
74	IGHV3-30	CARETIDYTSSWFDYW	IGHJ4	Group2
74	IGHV3-30	CARETIDYSGSWFDYW	IGHJ4	Group2
75	IGHV4-34	CAREPVYYYYYMDVW	IGHJ6	Group2
75	IGHV4-34	CARDPHYYYYYMDVW	IGHJ6	Group2
76	IGHV1-24	CATDGVW	IGHJ3	Group2
76	IGHV1-24	CATDGIW	IGHJ3	Group2
77	IGHV3-30	CAKDYGDYGGMDVW	IGHJ6	Group2
77	IGHV3-30	CARDYGDYGGMDVW	IGHJ6	Group3
78	IGHV1-18	CARDLYYYGMDVW	IGHJ6	Group2
78	IGHV1-18	CARDLVSYGMDVW	IGHJ6	Group2
79	IGHV3-7	CARVGSSSWYFDYW	IGHJ4	Group2
79	IGHV3-7	CARLGSSSWYFDYW	IGHJ4	Group2
79	IGHV3-7	CARVGSSSWYFDYW	IGHJ4	Group3
80	IGHV3-30	CAKDYGDYGAFDIW	IGHJ3	Group2
80	IGHV3-30	CAKDYGDYGAFDIW	IGHJ3	Group3
80	IGHV3-30	CAKDYGDYGAFDIW	IGHJ3	Group4
81	IGHV3-9	CAKDMAYYYGMDVW	IGHJ6	Group2
81	IGHV3-9	CAKDMAYYYGMDVW	IGHJ6	Group3
82	IGHV1-3	CARMRYGMDVW	IGHJ6	Group2
82	IGHV1-3	CARMRYGMDVW	IGHJ6	Group3
83	IGHV3-30	CARTYSGSYLGYFDYW	IGHJ4	Group2
83	IGHV3-30	CARTYSGSYWSYFDYW	IGHJ4	Group3
84	IGHV4-34	CARGGYNYGYGYW	IGHJ4	Group3
84	IGHV4-34	CARGGYTYGYAYW	IGHJ4	Group3
84	IGHV4-34	CARGGYSYGYGYW	IGHJ4	Group3
85	IGHV2-70	CARMRGSGSYFDYW	IGHJ4	Group3
85	IGHV2-70	CARSYGSGSYFDYW	IGHJ4	Group3
86	IGHV1-2	CARDDCSGGRCYSSWFDPW	IGHJ5	Group3
86	IGHV1-2	CARDGCSGGRCYSSWFDPW	IGHJ5	Group3
87	IGHV3-30-3	CARGKGGSYYYGMDVW	IGHJ6	Group3
87	IGHV3-30-3	CARARGGSYYYGMDVW	IGHJ6	Group3
88	IGHV3-33	CARDRGSSSWGYYFDYW	IGHJ4	Group3
88	IGHV3-33	CARDRYSSSWGYYFDYW	IGHJ4	Group3
88	IGHV3-33	CARDRYSSSWGYYFDYW	IGHJ4	Group4
89	IGHV3-15	CTTGSTGGEDYW	IGHJ4	Group3
89	IGHV3-15	CTTGSTGGEDDW	IGHJ4	Group3
90	IGHV2-5	CAHRWFGESLDYW	IGHJ4	Group3
90	IGHV2-5	CAHRWFGESFDYW	IGHJ4	Group5
91	IGHV1-58	CAADSSGYYDAFDIW	IGHJ3	Group3
91	IGHV1-58	CAADSSGYYDAFDIW	IGHJ3	Group4
92	IGHV4-31	CARARITMIVVVNEFDYW	IGHJ4	Group3
92	IGHV4-31	CARARITMIVVVTYFDYW	IGHJ4	Group4
93	IGHV3-48	CARGGTYYDFWSGYHNYYYGMDVW	IGHJ6	Group3
93	IGHV3-48	CARGGTYYDFWSGYYNYYYGMDVW	IGHJ6	Group3
94	IGHV3-30	CAKDYGDYGGFDYW	IGHJ4	Group3
94	IGHV3-30	CAKDYGDYGGLDYW	IGHJ4	Group3
95	IGHV3-7	CATSRTFDYW	IGHJ4	Group3
95	IGHV3-7	CATSRTFDYW	IGHJ4	Group5
96	IGHV4-59	CARLNSGPSYHFYYYIEVW	IGHJ6	Group3
96	IGHV4-59	CARLNTGPSYHFYYYIEVW	IGHJ6	Group3
97	IGHV3-30	CARDTYGMDVW	IGHJ6	Group3
97	IGHV3-30	CARDSYGMDVW	IGHJ6	Group3
98	IGHV3-74	CARGSGNYYFDYR	IGHJ4	Group3
98	IGHV3-74	CARGSGNYYFDYW	IGHJ4	Group3
98	IGHV3-74	CARGSGYYYFDYW	IGHJ4	Group4
99	IGHV2-5	CAHYYYDSSGYYHW	IGHJ4	Group3
99	IGHV2-5	CAHYYYDSSGYYSW	IGHJ4	Group3
99	IGHV2-5	CAHYYYDSSGYYYW	IGHJ4	Group3
100	IGHV3-23	CAKAPVRRYYMDVW	IGHJ6	Group3
100	IGHV3-23	CARAPVRSYYMDVW	IGHJ6	Group3
100	IGHV3-23	CAKAPVRSYYMDVW	IGHJ6	Group3
101	IGHV3-74	CARGADGYGNFDYW	IGHJ4	Group3
101	IGHV3-74	CARGNSGYGNFDYW	IGHJ4	Group5
102	IGHV5-51	CARRGVGYYYYGMDVW	IGHJ6	Group3
102	IGHV5-51	CARRGVGVYYYGMDVW	IGHJ6	Group3
103	IGHV3-33	CARDHYSSSWGNWFDPW	IGHJ5	Group3
103	IGHV3-33	CARDKYSSSWGNWFDPW	IGHJ5	Group3
104	IGHV3-74	CARDGCSSTSCFDYW	IGHJ4	Group3
104	IGHV3-74	CARDYCSSTSCYDYW	IGHJ4	Group3
105	IGHV3-23	CARKEGGSYPYDYW	IGHJ4	Group3
105	IGHV3-23	CARKEGGNYPYDYW	IGHJ4	Group3
106	IGHV3-74	CTRDIGGSGGYW	IGHJ4	Group3
106	IGHV3-74	CTRDIGGRSGYW	IGHJ4	Group3
106	IGHV3-74	CTRDIGGRGGYW	IGHJ4	Group3
107	IGHV3-23	CAKDYGNCSGGRCYSIPIDYW	IGHJ4	Group3
107	IGHV3-23	CAKDYGDCSGGRCYSIPLDYW	IGHJ4	Group3
107	IGHV3-23	CAKDYGDCSGGRCYSTPLDYW	IGHJ4	Group3
108	IGHV3-11	CARDRGDYYYYGMDVW	IGHJ6	Group3
108	IGHV3-11	CARDLGDYYYYGMDVW	IGHJ6	Group3
108	IGHV3-11	CARDGGDYYYYGMDVW	IGHJ6	Group3
108	IGHV3-11	CARDYGDYYYYGMDVW	IGHJ6	Group3
108	IGHV3-11	CARDRGDYYYYGMDVW	IGHJ6	Group4
109	IGHV3-74	CARAEYGDPFDYW	IGHJ4	Group3
109	IGHV3-74	CARGEYGDPFDYW	IGHJ4	Group3
110	IGHV2-5	CAHRGIAAAGPYFDYW	IGHJ4	Group3
110	IGHV2-5	CAHRLIAVAGPYFDYW	IGHJ4	Group3
110	IGHV2-5	CAHRRIAVAGPYFDYW	IGHJ4	Group3
111	IGHV3-7	CARGGSYPDYW	IGHJ4	Group3
111	IGHV3-7	CAKGGWYPDYW	IGHJ4	Group3
112	IGHV3-30	CAKDRYCSGGSCYSGFDYW	IGHJ4	Group3
112	IGHV3-30	CAKDRYCSGGSCYSGLDYW	IGHJ4	Group3
112	IGHV3-30	CAKDKYCSGGSCYSGFDYW	IGHJ4	Group3
112	IGHV3-30	CARDRYCSGGSCYSGFDYW	IGHJ4	Group3
113	IGHV7-4-1	CAGYYGMDVW	IGHJ6	Group3
113	IGHV7-4-1	CANYYGMDVW	IGHJ6	Group3
114	IGHV3-48	CARDLNWAFDYW	IGHJ4	Group3
114	IGHV3-48	CARDHDWAFDYW	IGHJ4	Group3
114	IGHV3-48	CVRDHNWAFDYW	IGHJ4	Group4
114	IGHV3-48	CARDHDWAFDYW	IGHJ4	Group5
115	IGHV3-30	CARDGGGYMDVW	IGHJ6	Group3
115	IGHV3-30	CARDGGNYMDVW	IGHJ6	Group3
116	IGHV3-30	CARDGEVLRGVKRYYFDYW	IGHJ4	Group3
116	IGHV3-30	CARDGEVVRGVKYYYFDYW	IGHJ4	Group3
117	IGHV3-33	CARDGGGGDWNWFDPW	IGHJ5	Group3
117	IGHV3-33	CARDGGGGDWHWFDPW	IGHJ5	Group3
118	IGHV1-8	CARGGDGYNSYYFDYW	IGHJ4	Group3
118	IGHV1-8	CARGGDGYNSYYFDYW	IGHJ4	Group4
119	IGHV3-74	CSVAGLYW	IGHJ4	Group3
119	IGHV3-74	CAVAGAYW	IGHJ4	Group3
120	IGHV3-30	CARGRSEGYDYGGNRNFFDYW	IGHJ4	Group3
120	IGHV3-30	CARGRSEGYDYGGNRNFFDKW	IGHJ4	Group3
121	IGHV3-30	CAKEEDAFDIW	IGHJ3	Group3
121	IGHV3-30	CAKESDAFDIW	IGHJ3	Group5
122	IGHV3-23	CAKEIRPNDYW	IGHJ4	Group3
122	IGHV3-23	CAKEIRPNDYW	IGHJ4	Group4
122	IGHV3-23	CANEIRPNDYW	IGHJ4	Group4
122	IGHV3-23	CANEIRPNDYW	IGHJ4	Group5
123	IGHV4-4	CARGFDYW	IGHJ4	Group3
123	IGHV4-4	CARNFDYW	IGHJ4	Group5
124	IGHV3-7	CASRPPDGTYYGVFDYW	IGHJ4	Group3
124	IGHV3-7	CASRPPDRIYYGVFDYW	IGHJ4	Group3
125	IGHV3-74	CARAGNYRFDYW	IGHJ4	Group3
125	IGHV3-74	CARAGYYRFDYW	IGHJ4	Group5
125	IGHV3-74	CATAGSYRFDSW	IGHJ4	Group5
125	IGHV3-74	CARAGSYRFDYW	IGHJ4	Group5
125	IGHV3-74	CARAGNYRFDYW	IGHJ4	Group5
126	IGHV4-59	CASYGMDVW	IGHJ6	Group3
126	IGHV4-59	CASYGMDVW	IGHJ6	Group4
127	IGHV3-15	CTTHSSPDYW	IGHJ4	Group3
127	IGHV3-15	CTTHSFPDYW	IGHJ4	Group5
127	IGHV3-15	CTTHSSPDYW	IGHJ4	Group5
128	IGHV3-9	CTKDLLPGGADVW	IGHJ6	Group4
128	IGHV3-9	CVKDLSPGGADVW	IGHJ6	Group5
129	IGHV3-30	CARARGGGYFDAFDIW	IGHJ3	Group5
129	IGHV3-30	CAKARGGNYFDAFDIW	IGHJ3	Group5
